# A Bayesian Multi-Species Approach Infers Gene Regulatory Networks Across Non-Model Organisms

**DOI:** 10.64898/2026.08.25.746862

**Authors:** Andrew Soborowski, Omur Kayikci, Mar Martinez Pastor, Julie A. Maupin-Furlow, William H. Majoros, Amy Schmid

**Author notes:** These authors also contributed equally to this work. Deceased. Membership list can be found in the Acknowledgments section.

## Abstract

Control of gene expression by transcription factors (TFs) is a critical mechanism for cells to maintain homeostasis in response to environmental signals. Gene network models that predict regulatory interactions between transcription factors and the genes they control aid in understanding these complex processes. These models are useful as they provide testable hypotheses of regulatory interactions, transcription factor function, and accelerate the study of uncharacterized transcription factors. However, inference of these models is computationally challenging due to the vast quantity of data required given the many possible states of the regulatory network. Microbial genomes encode hundreds of transcription factors, with numerous interactions that require substantial functional genomics datasets to infer. This problem is accentuated in understudied organisms, species that would greatly benefit from an inferred network for biological discovery, where the lack of available data is particularly constraining for effective inference. To address this problem, we have developed GRN-BMuSeR (Gene Regulatory Networks from Bayesian MUlti-SpEcies Regression), a novel multitask approach to gene regulatory network inference that leverages gene orthology between closely related species to improve inference performance. We evaluate its performance on a dataset from the well-studied bacterial species *Bacillus subtilis*, demonstrating improved performance in multitask settings. Applying the model to simulated data reveals utility in multi-species contexts. Finally, we apply our models to infer GRNs and explore predictions for two hypersaline-adapted archaeal species. We leverage a rich dataset from *Halobacterium salinarum* to inform the inference of the gene regulatory network of *Haloferax volcanii*, for which a more limited genomics dataset was available. We generate a large compendium of gene expression data for *Hfx.volcanii* for GRN inference input. Through exploration of resultant network predictions, we show concordance with known TF functions and discover hundreds of novel TF functional predictions. Moving forward, our results provide a framework to generate testable hypotheses that will serve to guide experimental work and accelerate discovery in these understudied species.
