## Supplementary material for "A Bayesian Multi-Species Approach Infers Gene Regulatory Networks Across Non-Model Organisms": Table S1

### Sheet: legend
Supplementary Table S1. RNA-seq metadata for Hfx. Volcanii
Column name	meaning
Data.ID	RNA-seq sample unique identifier. Corresponds to raw fastq file name in GEO series corresponding with this manuscript. Also corresponds with column identifiers in the RNA-seq count file dataset given in Supplementary Table S2.
Deletion.Mutant	Which TF-coding gene was deleted
Condition	Medium and nutrient additives. See also details in main text methods.
strain	Common name of deletion strain and gene deleted
Source.Geo	If sample was sourced from the GEO database, GSE accession number is provided.
Lab.of.Origin	Name of PI of lab that generated the sample
RNA.Seq.Data.DOI	If data were previously published, the doi number of the paper.
Notes
Strain.DOI	Publication identifier of the paper that reported the original strain construction.

### Sheet: Table S1
	Data.ID	Deletion.Mutant	Condition	strain	Source.Geo	Lab.of.Origin	RNA.Seq.Data.DOI	Notes	Strain.DOI
1	d0568_A_HvCA_Glu_S13_L006	HVO_0568	HvCA + Glucose	HVO_0568		Schmid	This publication		https://doi.org/10.1128/msystems.01084-24
2	d0568_A_HvCA_S9_L006	HVO_0568	HvCA	HVO_0568		Schmid	This publication		https://doi.org/10.1128/msystems.01084-24
3	d0568_B_HvCA_Glu_S14_L006	HVO_0568	HvCA + Glucose	HVO_0568		Schmid	This publication		https://doi.org/10.1128/msystems.01084-24
4	d0568_B_HvCA_S10_L006	HVO_0568	HvCA	HVO_0568		Schmid	This publication		https://doi.org/10.1128/msystems.01084-24
5	d0568_C_HvCA_Glu_S15_L006	HVO_0568	HvCA + Glucose	HVO_0568		Schmid	This publication		https://doi.org/10.1128/msystems.01084-24
6	d0568_C_HvCA_S11_L006	HVO_0568	HvCA	HVO_0568		Schmid	This publication		https://doi.org/10.1128/msystems.01084-24
7	d0568_D_HvCA_Glu_S16_L006	HVO_0568	HvCA + Glucose	HVO_0568		Schmid	This publication		https://doi.org/10.1128/msystems.01084-24
8	d0568_D_HvCA_S12_L006	HVO_0568	HvCA	HVO_0568		Schmid	This publication		https://doi.org/10.1128/msystems.01084-24
9	d1272_A_HvCA_Glu_S21_L006	HVO_1272	HvCA + Glucose	HVO_1272		Schmid	This publication		https://doi.org/10.1128/msystems.01084-24
10	d1272_A_HvCA_S17_L006	HVO_1272	HvCA	HVO_1272		Schmid	This publication		https://doi.org/10.1128/msystems.01084-24
11	d1272_B_HvCA_Glu_S22_L006	HVO_1272	HvCA + Glucose	HVO_1272		Schmid	This publication		https://doi.org/10.1128/msystems.01084-24
12	d1272_B_HvCA_S18_L006	HVO_1272	HvCA	HVO_1272		Schmid	This publication		https://doi.org/10.1128/msystems.01084-24
13	d1272_C_HvCA_S19_L006	HVO_1272	HvCA + Glucose	HVO_1272		Schmid	This publication		https://doi.org/10.1128/msystems.01084-24
14	d1272_D_HvCA_S20_L006	HVO_1272	HvCA	HVO_1272		Schmid	This publication		https://doi.org/10.1128/msystems.01084-24
15	d2035_A_HvCA_Glu_S29_L006	HVO_2035	HvCA + Glucose	HVO_2035		Schmid	This publication		https://doi.org/10.1128/msystems.01084-24
16	d2035_A_HvCA_S25_L006	HVO_2035	HvCA	HVO_2035		Schmid	This publication		https://doi.org/10.1128/msystems.01084-24
17	d2035_B_HvCA_Glu_S30_L006	HVO_2035	HvCA + Glucose	HVO_2035		Schmid	This publication		https://doi.org/10.1128/msystems.01084-24
18	d2035_B_HvCA_S26_L006	HVO_2035	HvCA	HVO_2035		Schmid	This publication		https://doi.org/10.1128/msystems.01084-24
19	d2035_C_HvCA_Glu_S31_L006	HVO_2035	HvCA + Glucose	HVO_2035		Schmid	This publication		https://doi.org/10.1128/msystems.01084-24
20	d2035_C_HvCA_S27_L006	HVO_2035	HvCA	HVO_2035		Schmid	This publication		https://doi.org/10.1128/msystems.01084-24
21	d2035_D_HvCA_Glu_S32_L006	HVO_2035	HvCA + Glucose	HVO_2035		Schmid	This publication		https://doi.org/10.1128/msystems.01084-24
22	d2035_D_HvCA_S28_L006	HVO_2035	HvCA	HVO_2035		Schmid	This publication		https://doi.org/10.1128/msystems.01084-24
23	dA0150_A_HvCA_Glu_S37_L006	HVO_A0150	HvCA + Glucose	HVO_A0150		Schmid	This publication		https://doi.org/10.1128/msystems.01084-24
24	dA0150_A_HvCA_S33_L006	HVO_A0150	HvCA	HVO_A0150		Schmid	This publication		https://doi.org/10.1128/msystems.01084-24
25	dA0150_B_HvCA_Glu_S38_L006	HVO_A0150	HvCA + Glucose	HVO_A0150		Schmid	This publication		https://doi.org/10.1128/msystems.01084-24
26	dA0150_B_HvCA_S34_L006	HVO_A0150	HvCA	HVO_A0150		Schmid	This publication		https://doi.org/10.1128/msystems.01084-24
27	dA0150_C_HvCA_Glu_S39_L006	HVO_A0150	HvCA + Glucose	HVO_A0150		Schmid	This publication		https://doi.org/10.1128/msystems.01084-24
28	dA0150_C_HvCA_S35_L006	HVO_A0150	HvCA	HVO_A0150		Schmid	This publication		https://doi.org/10.1128/msystems.01084-24
29	dA0150_D_HvCA_Glu_S40_L006	HVO_A0150	HvCA + Glucose	HVO_A0150		Schmid	This publication		https://doi.org/10.1128/msystems.01084-24
30	dA0150_D_HvCA_S36_L006	HVO_A0150	HvCA	HVO_A0150		Schmid	This publication		https://doi.org/10.1128/msystems.01084-24
31	dpyrE2-mfe-1_S5_L001_R1_001	N/A	PR - Iron	pyrE2	GSE240621	Schmid	https://doi.org/10.1093/nar/gkad997		https://doi.org/10.1128/AEM.70.2.943-953.2004
32	dpyrE2-mfe-2_S6_L001_R1_001	N/A	PR - Iron	pyrE2	GSE240621	Schmid	https://doi.org/10.1093/nar/gkad997		https://doi.org/10.1128/AEM.70.2.943-953.2004
33	dpyrE2-mfe-3_S7_L001_R1_001	N/A	PR - Iron	pyrE2	GSE240621	Schmid	https://doi.org/10.1093/nar/gkad997		https://doi.org/10.1128/AEM.70.2.943-953.2004
34	dpyrE2-pfe-1_S1_L001_R1_001	N/A	PR + Iron	pyrE2	GSE240621	Schmid	https://doi.org/10.1093/nar/gkad997		https://doi.org/10.1128/AEM.70.2.943-953.2004
35	dpyrE2-pfe-2_S3_L001_R1_001	N/A	PR + Iron	pyrE2	GSE240621	Schmid	https://doi.org/10.1093/nar/gkad997		https://doi.org/10.1128/AEM.70.2.943-953.2004
36	dpyrE2-pfe-3_S4_L001_R1_001	N/A	PR + Iron	pyrE2	GSE240621	Schmid	https://doi.org/10.1093/nar/gkad997		https://doi.org/10.1128/AEM.70.2.943-953.2004
37	dtroR-mfe-1_S11_L001_R1_001	HVO_0863	PR - Iron	troR		Schmid	This publication	For RNA-seq details, please see https://doi.org/10.1093/nar/gkad997	https://doi.org/10.1093/nar/gkad997
38	dtroR-mfe-2_S12_L001_R1_001	HVO_0863	PR - Iron	troR		Schmid	This publication	For RNA-seq details, please see https://doi.org/10.1093/nar/gkad997	https://doi.org/10.1093/nar/gkad997
39	dtroR-mfe-3_S13_L001_R1_001	HVO_0863	PR - Iron	troR		Schmid	This publication	For RNA-seq details, please see https://doi.org/10.1093/nar/gkad997	https://doi.org/10.1093/nar/gkad997
40	dtroR-pfe-1_S8_L001_R1_001	HVO_0863	PR + Iron	troR	GSE240621	Schmid	https://doi.org/10.1093/nar/gkad997		https://doi.org/10.1093/nar/gkad997
41	dtroR-pfe-2_S9_L001_R1_001	HVO_0863	PR + Iron	troR	GSE240621	Schmid	https://doi.org/10.1093/nar/gkad997		https://doi.org/10.1093/nar/gkad997
42	dtroR-pfe-3_S10_L001_R1_001	HVO_0863	PR + Iron	troR	GSE240621	Schmid	https://doi.org/10.1093/nar/gkad997		https://doi.org/10.1093/nar/gkad997
43	HV35-ypc18_S2_L001_R1_001	N/A	YPC	pyrE2		Schmid	This publication		https://doi.org/10.1128/AEM.70.2.943-953.2004
44	6712-L13_S3_L002	HVO_0730	YPC	rosR	GSE200776	Schmid	https://doi.org/10.3390/biom12050682	Erroneously labeled as pyrE in GSE200776, GSM6043554	https://doi.org/10.1091/mbc.E24-11-0502
45	6712-L14_S4_L002	HVO_0730	YPC	rosR	GSE200776	Schmid	https://doi.org/10.3390/biom12050682	Erroneously labeled as pyrE in GSE200776, GSM6043554	https://doi.org/10.1091/mbc.E24-11-0503
46	6712-L15_S5_L002	HVO_0730	YPC	rosR	GSE200776	Schmid	https://doi.org/10.3390/biom12050682	Erroneously labeled as pyrE in GSE200776, GSM6043554	https://doi.org/10.1091/mbc.E24-11-0504
47	6712-L16_S6_L002	HVO_0730	YPC	rosR	GSE200776	Schmid	https://doi.org/10.3390/biom12050682	Erroneously labeled as pyrE in GSE200776, GSM6043554	https://doi.org/10.1091/mbc.E24-11-0505
48	6712-L17_S7_L002	N/A	YPC	pyrE2	GSE279016	Schmid	https://doi.org/10.1091/mbc.E24-11-0505		https://doi.org/10.1128/AEM.70.2.943-953.2004
49	6712-L18_S8_L002	N/A	YPC	pyrE2	GSE279016	Schmid	https://doi.org/10.1091/mbc.E24-11-0505		https://doi.org/10.1128/AEM.70.2.943-953.2004
50	6712-L19_S9_L002	N/A	YPC	pyrE2	GSE279016	Schmid	https://doi.org/10.1091/mbc.E24-11-0505		https://doi.org/10.1128/AEM.70.2.943-953.2004
51	6712-L20_S10_L002	N/A	YPC	pyrE2	GSE279016	Schmid	https://doi.org/10.1091/mbc.E24-11-0505		https://doi.org/10.1128/AEM.70.2.943-953.2004
52	6712-L21_S11_L002	HVO_0730	YPC	rosR	GSE279016	Schmid	https://doi.org/10.1091/mbc.E24-11-0505		https://doi.org/10.1091/mbc.E24-11-0502
53	6712-L22_S12_L002	HVO_0730	YPC	rosR	GSE279016	Schmid	https://doi.org/10.1091/mbc.E24-11-0505		https://doi.org/10.1091/mbc.E24-11-0503
54	6712-L23_S13_L002	HVO_0730	YPC	rosR	GSE279016	Schmid	https://doi.org/10.1091/mbc.E24-11-0505		https://doi.org/10.1091/mbc.E24-11-0504
55	6712-L24_S14_L002	HVO_0730	YPC	rosR	GSE279016	Schmid	https://doi.org/10.1091/mbc.E24-11-0505		https://doi.org/10.1091/mbc.E24-11-0505
56	GSM7916829	HVO_2688/HVO_2861	HvCA + glucose	trmBtbsP	GSE248564	Schmid	https://doi.org/10.1111/mmi.15225		https://doi.org/10.1111/mmi.15225
57	GSM7916830	HVO_2688/HVO_2861	HvCA	trmBtbsP	GSE248564	Schmid	https://doi.org/10.1111/mmi.15225		https://doi.org/10.1111/mmi.15225
58	GSM7916831	HVO_2688/HVO_2861	HvCA + glucose	trmBtbsP	GSE248564	Schmid	https://doi.org/10.1111/mmi.15225		https://doi.org/10.1111/mmi.15225
59	GSM7916832	HVO_2688/HVO_2861	HvCA	trmBtbsP	GSE248564	Schmid	https://doi.org/10.1111/mmi.15225		https://doi.org/10.1111/mmi.15225
60	GSM7916833	HVO_2688/HVO_2861	HvCA + glucose	trmBtbsP	GSE248564	Schmid	https://doi.org/10.1111/mmi.15225		https://doi.org/10.1111/mmi.15225
61	GSM7916834	HVO_2688/HVO_2861	HvCA + glucose	trmBtbsP	GSE248564	Schmid	https://doi.org/10.1111/mmi.15225		https://doi.org/10.1111/mmi.15225
62	GSM7916835	HVO_2688/HVO_2861	HvCA	trmBtbsP	GSE248564	Schmid	https://doi.org/10.1111/mmi.15225		https://doi.org/10.1111/mmi.15225
63	GSM7916836	HVO_2861	HvCA + glucose	tbsP	GSE248564	Schmid	https://doi.org/10.1111/mmi.15225		https://doi.org/10.1111/mmi.15225
64	GSM7916837	HVO_2861	HvCA	tbsP	GSE248564	Schmid	https://doi.org/10.1111/mmi.15225		https://doi.org/10.1111/mmi.15225
65	GSM7916838	HVO_2861	HvCA + glucose	tbsP	GSE248564	Schmid	https://doi.org/10.1111/mmi.15225		https://doi.org/10.1111/mmi.15225
66	GSM7916839	HVO_2861	HvCA	tbsP	GSE248564	Schmid	https://doi.org/10.1111/mmi.15225		https://doi.org/10.1111/mmi.15225
67	GSM7916840	HVO_2861	HvCA + glucose	tbsP	GSE248564	Schmid	https://doi.org/10.1111/mmi.15225		https://doi.org/10.1111/mmi.15225
68	GSM7916841	HVO_2861	HvCA	tbsP	GSE248564	Schmid	https://doi.org/10.1111/mmi.15225		https://doi.org/10.1111/mmi.15225
69	GSM7916842	HVO_2861	HvCA + glucose	tbsP	GSE248564	Schmid	https://doi.org/10.1111/mmi.15225		https://doi.org/10.1111/mmi.15225
70	GSM7916843	HVO_2861	HvCA	tbsP	GSE248564	Schmid	https://doi.org/10.1111/mmi.15225		https://doi.org/10.1111/mmi.15225
71	GSM7916844	HVO_2861	HvCA	tbsP	GSE248564	Schmid	https://doi.org/10.1111/mmi.15225		https://doi.org/10.1111/mmi.15225
72	GSM7916845	HVO_2861	HvCA + glucose	tbsP	GSE248564	Schmid	https://doi.org/10.1111/mmi.15225		https://doi.org/10.1111/mmi.15225
73	GSM7916846	HVO_2688	HvCA + glucose	trmB	GSE248564	Schmid	https://doi.org/10.1111/mmi.15225		https://doi.org/10.1111/mmi.15225
74	GSM7916847	HVO_2688	HvCA	trmB	GSE248564	Schmid	https://doi.org/10.1111/mmi.15225		https://doi.org/10.1111/mmi.15225
75	GSM7916848	HVO_2688	HvCA	trmB	GSE248564	Schmid	https://doi.org/10.1111/mmi.15225		https://doi.org/10.1111/mmi.15225
76	GSM7916849	HVO_2688	HvCA + glucose	trmB	GSE248564	Schmid	https://doi.org/10.1111/mmi.15225		https://doi.org/10.1111/mmi.15225
77	GSM7916850	HVO_2688	HvCA	trmB	GSE248564	Schmid	https://doi.org/10.1111/mmi.15225		https://doi.org/10.1111/mmi.15225
78	GSM7916851	N/A	HvCA + glucose	pyrE2	GSE248564	Schmid	https://doi.org/10.1111/mmi.15225		https://doi.org/10.1128/AEM.70.2.943-953.2004
79	GSM7916852	N/A	HvCA	pyrE2	GSE248564	Schmid	https://doi.org/10.1111/mmi.15225		https://doi.org/10.1128/AEM.70.2.943-953.2004
80	GSM7916853	N/A	HvCA + glucose	pyrE2	GSE248564	Schmid	https://doi.org/10.1111/mmi.15225		https://doi.org/10.1128/AEM.70.2.943-953.2004
81	GSM7916854	N/A	HvCA	pyrE2	GSE248564	Schmid	https://doi.org/10.1111/mmi.15225		https://doi.org/10.1128/AEM.70.2.943-953.2004
82	GSM7916855	N/A	HvCA + glucose	pyrE2	GSE248564	Schmid	https://doi.org/10.1111/mmi.15225		https://doi.org/10.1128/AEM.70.2.943-953.2004
83	GSM7916856	N/A	HvCA + glucose	pyrE2	GSE248564	Schmid	https://doi.org/10.1111/mmi.15225		https://doi.org/10.1128/AEM.70.2.943-953.2004
84	GSM7916857	N/A	HvCA	pyrE2	GSE248564	Schmid	https://doi.org/10.1111/mmi.15225		https://doi.org/10.1128/AEM.70.2.943-953.2004
85	hv173_1-2-3_h26_delta_ideR_SH118_S71	HVO_0538	YPC	idr		Schmid	This publication		https://doi.org/10.1093/nar/gkad997
86	hv173_1-2-3_h26_delta_ideR_SH119_S72	HVO_0538	YPC	idr		Schmid	This publication		https://doi.org/10.1093/nar/gkad997
87	hv173_1-2-3_h26_delta_ideR_SH120_S73	HVO_0538	YPC	idr		Schmid	This publication		https://doi.org/10.1093/nar/gkad997
88	hv174_1_h26_delta_sirR_SH119_S97	HVO_0819	YPC	sirR		Schmid	This publication		https://doi.org/10.1093/nar/gkad997
89	hv174_2_h26_delta_sirR_SH119_S98	HVO_0819	YPC	sirR		Schmid	This publication		https://doi.org/10.1093/nar/gkad997
90	hv174_3_h26_delta_sirR_SH119_S99	HVO_0819	YPC	sirR		Schmid	This publication		https://doi.org/10.1093/nar/gkad997
91	hv175_1_h26_delta_troR_SH117_S19	HVO_0863	YPC	troR		Schmid	This publication		https://doi.org/10.1093/nar/gkad997
92	hv175_2_h26_delta_troR_SH117_S20	HVO_0863	YPC	troR		Schmid	This publication		https://doi.org/10.1093/nar/gkad997
93	hv175_3_h26_delta_troR_SH117_S21	HVO_0863	YPC	troR		Schmid	This publication		https://doi.org/10.1093/nar/gkad997
94	hv209_1_delta_pyrE2_trmB_AKS154_S1	HVO_2688	YPC	trmB		Schmid	This publication		https://doi.org/10.1111/mmi.15225
95	hv209_2_delta_pyrE2_trmB_AKS154_S2	HVO_2688	YPC	trmB		Schmid	This publication		https://doi.org/10.1111/mmi.15225
96	hv209_3_delta_pyrE2_trmB_AKS154_S3	HVO_2688	YPC	trmB		Schmid	This publication		https://doi.org/10.1111/mmi.15225
97	hv276_1_delta_pyrE2_delta_hvo_2035_AKS221_S4	HVO_2035	YPC	HVO_2035		Schmid	This publication		https://doi.org/10.1128/msystems.01084-24
98	hv276_2_delta_pyrE2_delta_hvo_2035_AKS221_S5	HVO_2035	YPC	HVO_2035		Schmid	This publication		https://doi.org/10.1128/msystems.01084-24
99	hv276_3_delta_pyrE2_delta_hvo_2035_AKS221_S6	HVO_2035	YPC	HVO_2035		Schmid	This publication		https://doi.org/10.1128/msystems.01084-24
100	hv277_1_delta_pyrE2_delta_hvo_A0150_AKS222_S7	HVO_A0150	YPC	HVO_A0150		Schmid	This publication		https://doi.org/10.1128/msystems.01084-24
101	hv277_2_delta_pyrE2_delta_hvo_A0150_AKS222_S8	HVO_A0150	YPC	HVO_A0150		Schmid	This publication		https://doi.org/10.1128/msystems.01084-24
102	hv277_3_delta_pyrE2_delta_hvo_A0150_AKS222_S9	HVO_A0150	YPC	HVO_A0150		Schmid	This publication		https://doi.org/10.1128/msystems.01084-24
103	hv278_1_delta_pyrE2_delta_oxsR_AKS223_S10	HVO_2970	YPC	oxsR		Schmid	This publication		https://doi.org/10.1128/mbio.00633-22
104	hv278_2_delta_pyrE2_delta_oxsR_AKS223_S11	HVO_2970	YPC	oxsR		Schmid	This publication		https://doi.org/10.1128/mbio.00633-22
105	hv278_3_delta_pyrE2_delta_oxsR_AKS223_S12	HVO_2970	YPC	oxsR		Schmid	This publication		https://doi.org/10.1128/mbio.00633-22
106	hv28_1_delta_pyrE2_H26_S16	N/A	YPC	pyrE2		Schmid	This publication		https://doi.org/10.1128/AEM.70.2.943-953.2004
107	hv28_2_delta_pyrE2_H26_S17	N/A	YPC	pyrE2		Schmid	This publication		https://doi.org/10.1128/AEM.70.2.943-953.2004
108	hv28_3_delta_pyrE2_H26_S18	N/A	YPC	pyrE2		Schmid	This publication		https://doi.org/10.1128/AEM.70.2.943-953.2004
109	hv294_1_delta_pyrE2_hvo_2861_AKS239_S77	HVO_2861	YPC	tbsP		Schmid	This publication		https://doi.org/10.1111/mmi.15225
110	hv294_2_delta_pyrE2_hvo_2861_AKS239_S78	HVO_2861	YPC	tbsP		Schmid	This publication		https://doi.org/10.1111/mmi.15225
111	hv294_3_delta_pyrE2_hvo_2861_AKS239_S79	HVO_2861	YPC	tbsP		Schmid	This publication		https://doi.org/10.1111/mmi.15225
112	hv325_1_ds70_delta_pyrE2_AKS252_S49	N/A	YPC	pyrE2		Schmid	This publication		https://doi.org/10.1128/AEM.70.2.943-953.2004
113	hv325_2_ds70_delta_pyrE2_AKS252_S50	N/A	YPC	pyrE2		Schmid	This publication		https://doi.org/10.1128/AEM.70.2.943-953.2004
114	hv325_3_ds70_delta_pyrE2_AKS252_S51	N/A	YPC	pyrE2		Schmid	This publication		https://doi.org/10.1128/AEM.70.2.943-953.2004
115	hv326_1_delta_hvo_0662_SH100_S70	HVO_0662	YPC	HVO_0662		Schmid	This publication		https://doi.org/10.1128/JB.00810-16
116	hv326_2_h26_delta_hvo_0662_SH100_S80	HVO_0662	YPC	HVO_0662		Schmid	This publication		https://doi.org/10.1128/JB.00810-16
117	hv326_3_h26_delta_hvo_0662_SH100_S81	HVO_0662	YPC	HVO_0662		Schmid	This publication		https://doi.org/10.1128/JB.00810-16
118	hv327_1_h26_delta_hvo_0201_GZ125_S82	HVO_0201	YPC	HVO_0201		Schmid	This publication		https://doi.org/10.1128/msystems.01084-24
119	hv327_2_h26_delta_hvo_0201_GZ125_S83	HVO_0201	YPC	HVO_0201		Schmid	This publication		https://doi.org/10.1128/msystems.01084-24
120	hv327_3_h26_delta_hvo_0201_GZ125_S84	HVO_0201	YPC	HVO_0201		Schmid	This publication		https://doi.org/10.1128/msystems.01084-24
121	hv328_1_h26_delta_hvo_1559_GZ118_S85	HVO_1559	YPC	HVO_1559		Schmid	This publication		https://doi.org/10.1128/msystems.01084-24
122	hv328_2_h26_delta_hvo_1559_GZ118_S86	HVO_1559	YPC	HVO_1559		Schmid	This publication		https://doi.org/10.1128/msystems.01084-24
123	hv328_3_h26_delta_hvo_1559_GZ118_S87	HVO_1559	YPC	HVO_1559		Schmid	This publication		https://doi.org/10.1128/msystems.01084-24
124	hv329_1_h26_delta_hvo_2326_GZ129_S88	HVO_2326	YPC	HVO_2326		Schmid	This publication		https://doi.org/10.1128/msystems.01084-24
125	hv329_2_h26_delta_hvo_2326_GZ129_S89	HVO_2326	YPC	HVO_2326		Schmid	This publication		https://doi.org/10.1128/msystems.01084-24
126	hv329_3_h26_delta_hvo_2326_GZ129_S90	HVO_2326	YPC	HVO_2326		Schmid	This publication		https://doi.org/10.1128/msystems.01084-24
127	hv330_1_h26_delta_hvo_2423_GZ135_S13	HVO_2423	YPC	HVO_2423		Schmid	This publication		https://doi.org/10.1128/msystems.01084-24
128	hv330_2_h26_delta_hvo_2423_GZ135_S14	HVO_2423	YPC	HVO_2423		Schmid	This publication		https://doi.org/10.1128/msystems.01084-24
129	hv330_3_h26_delta_hvo_2423_GZ135_S15	HVO_2423	YPC	HVO_2423		Schmid	This publication		https://doi.org/10.1128/msystems.01084-24
130	hv331_1_h26_delta_hvo_2510_GZ111_S91	HVO_2510	YPC	HVO_2510		Schmid	This publication		https://doi.org/10.1128/msystems.01084-24
131	hv331_2_h26_delta_hvo_2510_GZ111_S92	HVO_2510	YPC	HVO_2510		Schmid	This publication		https://doi.org/10.1128/msystems.01084-24
132	hv331_3_h26_delta_hvo_2510_GZ111_S93	HVO_2510	YPC	HVO_2510		Schmid	This publication		https://doi.org/10.1128/msystems.01084-24
133	hv332_1_h26_delta_hvo_2522_GZ149_S94	HVO_2522	YPC	HVO_2522		Schmid	This publication		https://doi.org/10.1128/msystems.01084-24
134	hv332_2_h26_delta_hvo_2522_GZ149_S95	HVO_2522	YPC	HVO_2522		Schmid	This publication		https://doi.org/10.1128/msystems.01084-24
135	hv332_3_h26_delta_hvo_2522_GZ149_S96	HVO_2522	YPC	HVO_2522		Schmid	This publication		https://doi.org/10.1128/msystems.01084-24
136	hv333_1_h26_delta_hvo_2734_GZ122_S22	HVO_2734	YPC	HVO_2734		Schmid	This publication		https://doi.org/10.1128/msystems.01084-24
137	hv333_2_h26_delta_hvo_2734_GZ122_S23	HVO_2734	YPC	HVO_2734		Schmid	This publication		https://doi.org/10.1128/msystems.01084-24
138	hv333_3_h26_delta_hvo_2734_GZ122_S24	HVO_2734	YPC	HVO_2734		Schmid	This publication		https://doi.org/10.1128/msystems.01084-24
139	hv334_1_h26_delta_hvo_2795_GZ123_S25	HVO_2795	YPC	HVO_2795		Schmid	This publication		https://doi.org/10.1128/msystems.01084-24
140	hv334_2_h26_delta_hvo_2795_GZ123_S26	HVO_2795	YPC	HVO_2795		Schmid	This publication		https://doi.org/10.1128/msystems.01084-24
141	hv334_3_h26_delta_hvo_2795_GZ123_S27	HVO_2795	YPC	HVO_2795		Schmid	This publication		https://doi.org/10.1128/msystems.01084-24
142	hv335_1_h26_delta_hvo_2804_GZ128_S40	HVO_2804	YPC	HVO_2804		Schmid	This publication		https://doi.org/10.1128/msystems.01084-24
143	hv335_2_h26_delta_hvo_2804_GZ128_S41	HVO_2804	YPC	HVO_2804		Schmid	This publication		https://doi.org/10.1128/msystems.01084-24
144	hv335_3_h26_delta_hvo_2804_GZ128_S42	HVO_2804	YPC	HVO_2804		Schmid	This publication		https://doi.org/10.1128/msystems.01084-24
145	hv336_1_h26_delta_hvo_2886_GZ124_S28	HVO_2886	YPC	HVO_2886		Schmid	This publication		https://doi.org/10.1128/msystems.01084-24
146	hv336_2_h26_delta_hvo_2886_GZ124_S29	HVO_2886	YPC	HVO_2886		Schmid	This publication		https://doi.org/10.1128/msystems.01084-24
147	hv336_3_h26_delta_hvo_2886_GZ124_S30	HVO_2886	YPC	HVO_2886		Schmid	This publication		https://doi.org/10.1128/msystems.01084-24
148	hv337_1_h119_delta_trh7_hvo_2507_HV64_S31	HVO_2507	YPC	HVO_2507		Schmid	This publication		https://doi.org/10.1128/msystems.01084-24
149	hv337_2_h119_delta_trh7_hvo_2507_HV64_S32	HVO_2507	YPC	HVO_2507		Schmid	This publication		https://doi.org/10.1128/msystems.01084-24
150	hv337_3_h119_delta_trh7_hvo_2507_HV64_S33	HVO_2507	YPC	HVO_2507		Schmid	This publication		https://doi.org/10.1128/msystems.01084-24
151	hv338_1_h119_delta_Sm1_hvo_2723_HV74_S34	HVO_2723	YPC	HVO_2723		Schmid	This publication		https://doi.org/10.1016/j.biochi.2015.02.023
152	hv338_2_h119_delta_Sm1_hvo_2723_HV74_S35	HVO_2723	YPC	HVO_2723		Schmid	This publication		https://doi.org/10.1016/j.biochi.2015.02.023
153	hv338_3_h119_delta_Sm1_hvo_2723_HV74_S36	HVO_2723	YPC	HVO_2723		Schmid	This publication		https://doi.org/10.1016/j.biochi.2015.02.023
154	hv339_1_h119_delta_tfb9_hvo_A0026_S61	HVO_A0026	YPC	HVO_A0026		Schmid	This publication		https://doi.org/10.1128/msystems.01084-24
155	hv339_2_h119_delta_tfb9_hvo_A0026_S62	HVO_A0026	YPC	HVO_A0026		Schmid	This publication		https://doi.org/10.1128/msystems.01084-24
156	hv339_3_h119_delta_tfb9_hvo_A0026_S63	HVO_A0026	YPC	HVO_A0026		Schmid	This publication		https://doi.org/10.1128/msystems.01084-24
157	hv340_1_h119_delta_12_hvo_A0098_AKS254_S37	HVO_A0098	YPC	HVO_A0098		Schmid	This publication		https://doi.org/10.1128/msystems.01084-24
158	hv340_2_h119_delta_12_hvo_A0098_AKS254_S38	HVO_A0098	YPC	HVO_A0098		Schmid	This publication		https://doi.org/10.1128/msystems.01084-24
159	hv340_3_h119_delta_12_hvo_A0098_AKS254_S39	HVO_A0098	YPC	HVO_A0098		Schmid	This publication		https://doi.org/10.1128/msystems.01084-24
160	hv341_1_h119_delta_ArcR14_hvo_b0040_AKS255_S43	HVO_B0040	YPC	HVO_B0040		Schmid	This publication		https://doi.org/10.1128/msystems.01084-24
161	hv341_2_h119_delta_ArcR14_hvo_b0040_AKS255_S44	HVO_B0040	YPC	HVO_B0040		Schmid	This publication		https://doi.org/10.1128/msystems.01084-24
162	hv341_3_h119_delta_ArcR14_hvo_b0040_AKS255_S45	HVO_B0040	YPC	HVO_B0040		Schmid	This publication		https://doi.org/10.1128/msystems.01084-24
163	hv342_1_h119_delta_ArcR21_hvo_0320_AKS256_S46	HVO_0320	YPC	HVO_0320		Schmid	This publication		https://doi.org/10.1128/msystems.01084-24
164	hv342_2_h119_delta_ArcR21_hvo_0320_AKS256_S47	HVO_0320	YPC	HVO_0320		Schmid	This publication		https://doi.org/10.1128/msystems.01084-24
165	hv342_3_h119_delta_ArcR21_hvo_0320_AKS256_S48	HVO_0320	YPC	HVO_0320		Schmid	This publication		https://doi.org/10.1128/msystems.01084-24
166	hv352_1_h555_delta_hvo_a0332_AKS263_S55	HVO_A0332	YPC	HVO_A0332		Schmid	This publication		https://doi.org/10.1093/femsle/fnaa029
167	hv352_2_h555_delta_hvo_a0332_AKS263_S56	HVO_A0332	YPC	HVO_A0332		Schmid	This publication		https://doi.org/10.1093/femsle/fnaa029
168	hv352_3_h555_delta_hvo_a0332_AKS263_S57	HVO_A0332	YPC	HVO_A0332		Schmid	This publication		https://doi.org/10.1093/femsle/fnaa029
169	hv353_1_h555_delta_hvo_b0040_AKS264_S58	HVO_B0040	YPC	HVO_B0040		Schmid	This publication		https://doi.org/10.1111/1462-2920.12603
170	hv353_2_h555_delta_hvo_b0040_AKS264_S59	HVO_B0040	YPC	HVO_B0040		Schmid	This publication		https://doi.org/10.1111/1462-2920.12603
171	hv353_3_h555_delta_hvo_b0040_AKS264_S60	HVO_B0040	YPC	HVO_B0040		Schmid	This publication		https://doi.org/10.1111/1462-2920.12603
172	hv427_1_delta_arsR_hvo_17766KO_AKS338_S52	HVO_1766	YPC	arsR		Schmid	This publication		https://doi.org/10.1093/nar/gkad997
173	hv427_2_delta_arsR_hvo_17766KO_AKS338_S53	HVO_1766	YPC	arsR		Schmid	This publication		https://doi.org/10.1093/nar/gkad997
174	hv427_3_delta_arsR_hvo_17766KO_AKS338_S54	HVO_1766	YPC	arsR		Schmid	This publication		https://doi.org/10.1093/nar/gkad997
175	hv445_1_delta_oxsR_delta_SiR2_JM600_S64		YPC	oxsR		Schmid	This publication		This publication
176	hv445_2_delta_oxsR_delta_SiR2_JM600_S65		YPC	oxsR		Schmid	This publication		This publication
177	hv445_3_delta_oxsR_delta_SiR2_JM600_S66		YPC	oxsR		Schmid	This publication		This publication
178	hv446_1_delta_SiR2_JM503_S67		YPC	sir2		Schmid	This publication		This publication
179	hv446_2_delta_SiR2_JM503_S68		YPC	sir2		Schmid	This publication		This publication
180	hv446_3_delta_SiR2_JM503_S69		YPC	sir2		Schmid	This publication		This publication
181	hv73_1_delta_pyrE2_delta_hvo_0730_S74	HVO_0730	YPC	rosR		Schmid	This publication		https://doi.org/10.1091/mbc.E24-11-0505
182	hv73_2_delta_pyrE2_delta_hvo_0730_S75	HVO_0730	YPC	rosR		Schmid	This publication		https://doi.org/10.1091/mbc.E24-11-0505
183	hv73_3_delta_pyrE2_delta_hvo_0730_S76	HVO_0730	YPC	rosR		Schmid	This publication		https://doi.org/10.1091/mbc.E24-11-0505
184	idr1PR_pos_S49_L002	HVO_0538	PR	idr		Schmid	This publication		https://doi.org/10.1093/nar/gkad997
185	idr1PR-_S57_L002	HVO_0538	PR - Iron	idr		Schmid	This publication		https://doi.org/10.1093/nar/gkad997
186	idr2PR_pos_S50_L002	HVO_0538	PR	idr		Schmid	This publication		https://doi.org/10.1093/nar/gkad997
187	idr2PR-_S58_L002	HVO_0538	PR - Iron	idr		Schmid	This publication		https://doi.org/10.1093/nar/gkad997
188	idr3PR_pos_S51_L002	HVO_0538	PR	idr		Schmid	This publication		https://doi.org/10.1093/nar/gkad997
189	idr3PR-_S59_L002	HVO_0538	PR - Iron	idr		Schmid	This publication		https://doi.org/10.1093/nar/gkad997
190	idr4PR_pos_S52_L002	HVO_0538	PR	idr		Schmid	This publication		https://doi.org/10.1093/nar/gkad997
191	idr4PR-_S60_L002	HVO_0538	PR - Iron	idr		Schmid	This publication		https://doi.org/10.1093/nar/gkad997
192	pyrE1PR_pos_S45_L002	N/A	PR	pyrE2		Schmid	This publication		https://doi.org/10.1128/AEM.70.2.943-953.2004
193	pyrE1PR-_S53_L002	N/A	PR - Iron	pyrE2		Schmid	This publication		https://doi.org/10.1128/AEM.70.2.943-953.2004
194	pyrE2PR_pos_S46_L002	N/A	PR	pyrE2		Schmid	This publication		https://doi.org/10.1128/AEM.70.2.943-953.2004
195	pyrE2PR-_S54_L002	N/A	PR - Iron	pyrE2		Schmid	This publication		https://doi.org/10.1128/AEM.70.2.943-953.2004
196	pyrE3PR_pos_S47_L002	N/A	PR	pyrE2		Schmid	This publication		https://doi.org/10.1128/AEM.70.2.943-953.2004
197	pyrE3PR-_S55_L002	N/A	PR - Iron	pyrE2		Schmid	This publication		https://doi.org/10.1128/AEM.70.2.943-953.2004
198	pyrE4PR_pos_S48_L002	N/A	PR	pyrE2		Schmid	This publication		https://doi.org/10.1128/AEM.70.2.943-953.2004
199	pyrE4PR-_S56_L002	N/A	PR - Iron	pyrE2		Schmid	This publication		https://doi.org/10.1128/AEM.70.2.943-953.2004
200	SRR30845950	N/A	glucose medium + 2.1M NaCl	pyrE2	GSE278471	Soppa	https://doi.org/10.3389/fmicb.2025.1697018		https://doi.org/10.3389/fmicb.2025.1697018
201	SRR30845951	N/A	glucose medium + 2.1M NaCl	pyrE2	GSE278471	Soppa	https://doi.org/10.3389/fmicb.2025.1697018		https://doi.org/10.3389/fmicb.2025.1697018
202	SRR30845952	N/A	glucose medium + 0.9M NaCl	pyrE2	GSE278471	Soppa	https://doi.org/10.3389/fmicb.2025.1697018		https://doi.org/10.3389/fmicb.2025.1697018
203	SRR30845953	N/A	glucose medium + 0.9M NaCl	pyrE2	GSE278471	Soppa	https://doi.org/10.3389/fmicb.2025.1697018		https://doi.org/10.3389/fmicb.2025.1697018
204	SRR30845954	N/A	glucose medium + 0.9M NaCl	pyrE2	GSE278471	Soppa	https://doi.org/10.3389/fmicb.2025.1697018		https://doi.org/10.3389/fmicb.2025.1697018
205	SRR30845955	N/A	glucose medium + 0.9M NaCl	pyrE2	GSE278471	Soppa	https://doi.org/10.3389/fmicb.2025.1697018		https://doi.org/10.3389/fmicb.2025.1697018
206	SRR32913796	N/A	YPC	pyrE2	GSE293312	DiRuggiero	https://doi.org/10.1128/msphere.00343-25		https://doi.org/10.1128/AEM.70.2.943-953.2004
207	SRR32913797	N/A	YPC	pyrE2	GSE293312	DiRuggiero	https://doi.org/10.1128/msphere.00343-25		https://doi.org/10.1128/AEM.70.2.943-953.2004
208	SRR32913798	N/A	YPC	pyrE2	GSE293312	DiRuggiero	https://doi.org/10.1128/msphere.00343-25		https://doi.org/10.1128/AEM.70.2.943-953.2004
209	SRR32913799	N/A	YPC	pyrE2	GSE293312	DiRuggiero	https://doi.org/10.1128/msphere.00343-25		https://doi.org/10.1128/AEM.70.2.943-953.2004
210	SRR32913800	N/A	YPC + 2mM H2O2	pyrE2	GSE293312	DiRuggiero	https://doi.org/10.1128/msphere.00343-25		https://doi.org/10.1128/AEM.70.2.943-953.2004
211	SRR32913801	N/A	YPC + 2mM H2O2	pyrE2	GSE293312	DiRuggiero	https://doi.org/10.1128/msphere.00343-25		https://doi.org/10.1128/AEM.70.2.943-953.2004
212	SRR32913802	N/A	YPC + 2mM H2O2	pyrE2	GSE293312	DiRuggiero	https://doi.org/10.1128/msphere.00343-25		https://doi.org/10.1128/AEM.70.2.943-953.2004
213	SRR32913803	N/A	YPC + 2mM H2O2	pyrE2	GSE293312	DiRuggiero	https://doi.org/10.1128/msphere.00343-25		https://doi.org/10.1128/AEM.70.2.943-953.2004
214	SRR32913804	N/A	YPC	pyrE2	GSE293312	DiRuggiero	https://doi.org/10.1128/msphere.00343-25		https://doi.org/10.1007/BF00447326
215	SRR32913805	N/A	YPC	pyrE2	GSE293312	DiRuggiero	https://doi.org/10.1128/msphere.00343-25		https://doi.org/10.1007/BF00447326
216	SRR32913806	N/A	YPC	pyrE2	GSE293312	DiRuggiero	https://doi.org/10.1128/msphere.00343-25		https://doi.org/10.1007/BF00447326
217	SRR32913807	N/A	YPC + 2mM H2O2	pyrE2	GSE293312	DiRuggiero	https://doi.org/10.1128/msphere.00343-25		https://doi.org/10.1007/BF00447326
218	SRR32913808	N/A	YPC + 2mM H2O2	pyrE2	GSE293312	DiRuggiero	https://doi.org/10.1128/msphere.00343-25		https://doi.org/10.1007/BF00447326
219	SRR32913809	N/A	YPC + 2mM H2O2	pyrE2	GSE293312	DiRuggiero	https://doi.org/10.1128/msphere.00343-25		https://doi.org/10.1007/BF00447326
220	SRR32913810	sRNA_20	YPC + 2mM H2O2	sRNA_20	GSE293312	DiRuggiero	https://doi.org/10.1128/msphere.00343-25		https://doi.org/10.1128/msphere.00343-25
221	SRR32913811	sRNA_20	YPC + 2mM H2O2	sRNA_20	GSE293312	DiRuggiero	https://doi.org/10.1128/msphere.00343-25		https://doi.org/10.1128/msphere.00343-25
222	SRR32913812	sRNA_20	YPC + 2mM H2O2	sRNA_20	GSE293312	DiRuggiero	https://doi.org/10.1128/msphere.00343-25		https://doi.org/10.1128/msphere.00343-25
223	SRR32913813	sRNA_24	YPC + 2mM H2O2	sRNA_24	GSE293312	DiRuggiero	https://doi.org/10.1128/msphere.00343-25		https://doi.org/10.1128/msphere.00343-25
224	SRR32913814	sRNA_24	YPC + 2mM H2O2	sRNA_24	GSE293312	DiRuggiero	https://doi.org/10.1128/msphere.00343-25		https://doi.org/10.1128/msphere.00343-25
225	SRR32913815	sRNA_24	YPC + 2mM H2O2	sRNA_24	GSE293312	DiRuggiero	https://doi.org/10.1128/msphere.00343-25		https://doi.org/10.1128/msphere.00343-25
226	SRR32913816	sRNA_83	YPC + 2mM H2O2	sRNA_83	GSE293312	DiRuggiero	https://doi.org/10.1128/msphere.00343-25		https://doi.org/10.1128/msphere.00343-25
227	SRR32913817	sRNA_83	YPC + 2mM H2O2	sRNA_83	GSE293312	DiRuggiero	https://doi.org/10.1128/msphere.00343-25		https://doi.org/10.1128/msphere.00343-25
228	SRR32913818	sRNA_83	YPC + 2mM H2O2	sRNA_83	GSE293312	DiRuggiero	https://doi.org/10.1128/msphere.00343-25		https://doi.org/10.1128/msphere.00343-25
229	SRR12761362	HVO_RS0063s	YPC + 2mM H2O2	HVO_RS0063s	GSE158891	DiRuggiero	https://doi.org/10.1080/15476286.2021.1874717	Paper and GEO unclear which strains used YPC vs CAB media	https://doi.org/10.1080/15476286.2021.1874717
230	SRR12761363	HVO_RS0063s	YPC + 2mM H2O2	HVO_RS0063s	GSE158891	DiRuggiero	https://doi.org/10.1080/15476286.2021.1874717	Paper and GEO unclear which strains used YPC vs CAB media	https://doi.org/10.1080/15476286.2021.1874717
231	SRR12761364	HVO_RS0063s	YPC + 2mM H2O2	HVO_RS0063s	GSE158891	DiRuggiero	https://doi.org/10.1080/15476286.2021.1874717	Paper and GEO unclear which strains used YPC vs CAB media	https://doi.org/10.1080/15476286.2021.1874717
232	SRR12761365	HVO_RS0063s	YPC + 2mM H2O2	HVO_RS0063s	GSE158891	DiRuggiero	https://doi.org/10.1080/15476286.2021.1874717	Paper and GEO unclear which strains used YPC vs CAB media	https://doi.org/10.1080/15476286.2021.1874717
233	SRR12761366	HVO_RS0063s	YPC + 2mM H2O2	HVO_RS0063s	GSE158891	DiRuggiero	https://doi.org/10.1080/15476286.2021.1874717	Paper and GEO unclear which strains used YPC vs CAB media	https://doi.org/10.1080/15476286.2021.1874717
234	SRR12761367	HVO_RS0063s	YPC + 2mM H2O2	HVO_RS0063s	GSE158891	DiRuggiero	https://doi.org/10.1080/15476286.2021.1874717	Paper and GEO unclear which strains used YPC vs CAB media	https://doi.org/10.1080/15476286.2021.1874717
235	SRR12761368	HVO_RS0063s	YPC + 2mM H2O2	HVO_RS0063s	GSE158891	DiRuggiero	https://doi.org/10.1080/15476286.2021.1874717	Paper and GEO unclear which strains used YPC vs CAB media	https://doi.org/10.1080/15476286.2021.1874717
236	SRR12761369	N/A	YPC	pyrE2	GSE158891	DiRuggiero	https://doi.org/10.1080/15476286.2021.1874717	Paper and GEO unclear which strains used YPC vs CAB media	https://doi.org/10.1128/AEM.70.2.943-953.2004
237	SRR12761370	N/A	YPC	pyrE2	GSE158891	DiRuggiero	https://doi.org/10.1080/15476286.2021.1874717	Paper and GEO unclear which strains used YPC vs CAB media	https://doi.org/10.1128/AEM.70.2.943-953.2004
238	SRR12761371	N/A	YPC	pyrE2	GSE158891	DiRuggiero	https://doi.org/10.1080/15476286.2021.1874717	Paper and GEO unclear which strains used YPC vs CAB media	https://doi.org/10.1128/AEM.70.2.943-953.2004
239	SRR12761372	N/A	YPC	pyrE2	GSE158891	DiRuggiero	https://doi.org/10.1080/15476286.2021.1874717	Paper and GEO unclear which strains used YPC vs CAB media	https://doi.org/10.1128/AEM.70.2.943-953.2004
240	SRR12761373	N/A	YPC + 2mM H2O2	pyrE2	GSE158891	DiRuggiero	https://doi.org/10.1080/15476286.2021.1874717	Paper and GEO unclear which strains used YPC vs CAB media	https://doi.org/10.1128/AEM.70.2.943-953.2004
241	SRR12761374	N/A	YPC + 2mM H2O2	pyrE2	GSE158891	DiRuggiero	https://doi.org/10.1080/15476286.2021.1874717	Paper and GEO unclear which strains used YPC vs CAB media	https://doi.org/10.1128/AEM.70.2.943-953.2004
242	SRR12761375	N/A	YPC + 2mM H2O2	pyrE2	GSE158891	DiRuggiero	https://doi.org/10.1080/15476286.2021.1874717	Paper and GEO unclear which strains used YPC vs CAB media	https://doi.org/10.1128/AEM.70.2.943-953.2004
243	SRR12761376	N/A	YPC + 2mM H2O2	pyrE2	GSE158891	DiRuggiero	https://doi.org/10.1080/15476286.2021.1874717	Paper and GEO unclear which strains used YPC vs CAB media	https://doi.org/10.1128/AEM.70.2.943-953.2004
244	SRR12761377	N/A	YPC + 2mM H2O2	pyrE2	GSE158891	DiRuggiero	https://doi.org/10.1080/15476286.2021.1874717	Paper and GEO unclear which strains used YPC vs CAB media	https://doi.org/10.1128/AEM.70.2.943-953.2004
245	SRR19410007	N/A	ATCC974 + HOCL	pyrE2	GSE204840	Maupin-Furlow	https://doi.org/10.1128/mbio.00633-22	Unclear if HOCL or NaOCL stress	https://doi.org/10.1128/AEM.70.2.943-953.2004
246	SRR19410008	N/A	ATCC974 + HOCL	pyrE2	GSE204840	Maupin-Furlow	https://doi.org/10.1128/mbio.00633-22	Unclear if HOCL or NaOCL stress	https://doi.org/10.1128/AEM.70.2.943-953.2004
247	SRR19410009	N/A	ATCC974 + HOCL	pyrE2	GSE204840	Maupin-Furlow	https://doi.org/10.1128/mbio.00633-22	Unclear if HOCL or NaOCL stress	https://doi.org/10.1128/AEM.70.2.943-953.2004
248	SRR19410010	N/A	ATCC974 + HOCL	pyrE2	GSE204840	Maupin-Furlow	https://doi.org/10.1128/mbio.00633-22	Unclear if HOCL or NaOCL stress	https://doi.org/10.1128/AEM.70.2.943-953.2004
249	SRR19410011	N/A	ATCC974 + HOCL	pyrE2	GSE204840	Maupin-Furlow	https://doi.org/10.1128/mbio.00633-22	Unclear if HOCL or NaOCL stress	https://doi.org/10.1128/AEM.70.2.943-953.2004
250	SRR19410012	N/A	ATCC974 + HOCL	pyrE2	GSE204840	Maupin-Furlow	https://doi.org/10.1128/mbio.00633-22	Unclear if HOCL or NaOCL stress	https://doi.org/10.1128/AEM.70.2.943-953.2004
251	SRR19410013	N/A	ATCC974 + HOCL	pyrE2	GSE204840	Maupin-Furlow	https://doi.org/10.1128/mbio.00633-22	Unclear if HOCL or NaOCL stress	https://doi.org/10.1128/AEM.70.2.943-953.2004
252	SRR19410014	N/A	ATCC974 + HOCL	pyrE2	GSE204840	Maupin-Furlow	https://doi.org/10.1128/mbio.00633-22	Unclear if HOCL or NaOCL stress	https://doi.org/10.1128/AEM.70.2.943-953.2004
253	SRR19410015	N/A	ATCC974	pyrE2	GSE204840	Maupin-Furlow	https://doi.org/10.1128/mbio.00633-22		https://doi.org/10.1128/AEM.70.2.943-953.2004
254	SRR19410016	N/A	ATCC974	pyrE2	GSE204840	Maupin-Furlow	https://doi.org/10.1128/mbio.00633-22		https://doi.org/10.1128/AEM.70.2.943-953.2004
255	SRR19410017	N/A	ATCC974	pyrE2	GSE204840	Maupin-Furlow	https://doi.org/10.1128/mbio.00633-22		https://doi.org/10.1128/AEM.70.2.943-953.2004
256	SRR19410018	N/A	ATCC974	pyrE2	GSE204840	Maupin-Furlow	https://doi.org/10.1128/mbio.00633-22		https://doi.org/10.1128/AEM.70.2.943-953.2004
257	SRR19410019	N/A	ATCC974	pyrE2	GSE204840	Maupin-Furlow	https://doi.org/10.1128/mbio.00633-22		https://doi.org/10.1128/AEM.70.2.943-953.2004
258	SRR19410020	N/A	ATCC974	pyrE2	GSE204840	Maupin-Furlow	https://doi.org/10.1128/mbio.00633-22		https://doi.org/10.1128/AEM.70.2.943-953.2004
259	SRR19410021	N/A	ATCC974	pyrE2	GSE204840	Maupin-Furlow	https://doi.org/10.1128/mbio.00633-22		https://doi.org/10.1128/AEM.70.2.943-953.2004
260	SRR19410022	N/A	ATCC974	pyrE2	GSE204840	Maupin-Furlow	https://doi.org/10.1128/mbio.00633-22		https://doi.org/10.1128/AEM.70.2.943-953.2004
261	SRR19410023	HVO_2970	ATCC974 + HOCL	HVO_2970	GSE204840	Maupin-Furlow	https://doi.org/10.1128/mbio.00633-22	Unclear if HOCL or NaOCL stress	https://doi.org/10.1128/mbio.00633-38
262	SRR19410024	HVO_2970	ATCC974 + HOCL	HVO_2970	GSE204840	Maupin-Furlow	https://doi.org/10.1128/mbio.00633-22	Unclear if HOCL or NaOCL stress	https://doi.org/10.1128/mbio.00633-38
263	SRR19410025	HVO_2970	ATCC974 + HOCL	HVO_2970	GSE204840	Maupin-Furlow	https://doi.org/10.1128/mbio.00633-22	Unclear if HOCL or NaOCL stress	https://doi.org/10.1128/mbio.00633-38
264	SRR19410026	HVO_2970	ATCC974 + HOCL	HVO_2970	GSE204840	Maupin-Furlow	https://doi.org/10.1128/mbio.00633-22	Unclear if HOCL or NaOCL stress	https://doi.org/10.1128/mbio.00633-38
265	SRR19410027	HVO_2970	ATCC974 + HOCL	HVO_2970	GSE204840	Maupin-Furlow	https://doi.org/10.1128/mbio.00633-22	Unclear if HOCL or NaOCL stress	https://doi.org/10.1128/mbio.00633-38
266	SRR19410028	HVO_2970	ATCC974 + HOCL	HVO_2970	GSE204840	Maupin-Furlow	https://doi.org/10.1128/mbio.00633-22	Unclear if HOCL or NaOCL stress	https://doi.org/10.1128/mbio.00633-38
267	SRR19410029	HVO_2970	ATCC974 + HOCL	HVO_2970	GSE204840	Maupin-Furlow	https://doi.org/10.1128/mbio.00633-22	Unclear if HOCL or NaOCL stress	https://doi.org/10.1128/mbio.00633-38
268	SRR19410030	HVO_2970	ATCC974 + HOCL	HVO_2970	GSE204840	Maupin-Furlow	https://doi.org/10.1128/mbio.00633-22	Unclear if HOCL or NaOCL stress	https://doi.org/10.1128/mbio.00633-38
269	SRR19410031	HVO_2970	ATCC974 + HOCL	HVO_2970	GSE204840	Maupin-Furlow	https://doi.org/10.1128/mbio.00633-22	Unclear if HOCL or NaOCL stress	https://doi.org/10.1128/mbio.00633-38
270	SRR19410032	HVO_2970	ATCC974 + HOCL	HVO_2970	GSE204840	Maupin-Furlow	https://doi.org/10.1128/mbio.00633-22	Unclear if HOCL or NaOCL stress	https://doi.org/10.1128/mbio.00633-38
271	SRR19410033	HVO_2970	ATCC974 + HOCL	HVO_2970	GSE204840	Maupin-Furlow	https://doi.org/10.1128/mbio.00633-22	Unclear if HOCL or NaOCL stress	https://doi.org/10.1128/mbio.00633-38
272	SRR19410034	HVO_2970	ATCC974 + HOCL	HVO_2970	GSE204840	Maupin-Furlow	https://doi.org/10.1128/mbio.00633-22	Unclear if HOCL or NaOCL stress	https://doi.org/10.1128/mbio.00633-38
273	SRR19410035	HVO_2970	ATCC974 + HOCL	HVO_2970	GSE204840	Maupin-Furlow	https://doi.org/10.1128/mbio.00633-22	Unclear if HOCL or NaOCL stress	https://doi.org/10.1128/mbio.00633-38
274	SRR19410036	HVO_2970	ATCC974 + HOCL	HVO_2970	GSE204840	Maupin-Furlow	https://doi.org/10.1128/mbio.00633-22	Unclear if HOCL or NaOCL stress	https://doi.org/10.1128/mbio.00633-38
275	SRR24055242_1	N/A	glucose medium	pyrE2	GSE228855	Soppa	https://doi.org/10.3389/fmicb.2023.1280972		https://doi.org/10.1128/AEM.70.2.943-953.2004
276	SRR24055243_1	N/A	glucose medium	pyrE2	GSE228855	Soppa	https://doi.org/10.3389/fmicb.2023.1280972		https://doi.org/10.1128/AEM.70.2.943-953.2004
277	SRR24055244_1	HVO_0758	glucose medium	HVO_0758	GSE228855	Soppa	https://doi.org/10.3389/fmicb.2023.1280972		https://doi.org/10.3389/fmicb.2023.1280972
278	SRR24055245_1	HVO_0758	glucose medium	HVO_0758	GSE228855	Soppa	https://doi.org/10.3389/fmicb.2023.1280972		https://doi.org/10.3389/fmicb.2023.1280972
279	SRR24055246_1	N/A	glucose medium	pyrE2	GSE228855	Soppa	https://doi.org/10.3389/fmicb.2023.1280972		https://doi.org/10.1128/AEM.70.2.943-953.2004
280	SRR24055247_1	N/A	glucose medium	pyrE2	GSE228855	Soppa	https://doi.org/10.3389/fmicb.2023.1280972		https://doi.org/10.1128/AEM.70.2.943-953.2004
281	SRR24055248_1	HVO_2753	glucose medium	HVO_2753	GSE228855	Soppa	https://doi.org/10.3389/fmicb.2023.1280972		https://doi.org/10.3389/fmicb.2023.1280972
282	SRR24055249_1	HVO_2753	glucose medium	HVO_2753	GSE228855	Soppa	https://doi.org/10.3389/fmicb.2023.1280972		https://doi.org/10.3389/fmicb.2023.1280972
