## Supplementary material for "A Bayesian Multi-Species Approach Infers Gene Regulatory Networks Across Non-Model Organisms": Table S4

### Sheet: legend
Tab	Meaning
hbt_arcog_enrichment	arCOG category enrichments for gene neighborhoods regulated by each TF in Hbt. salinarum
hbt_arcog_enrichment	arCOG category enrichments for gene neighborhoods regulated by each TF in Hfx. volcanii
Column	Meaning

### Sheet: hbt_arcog_enrichment
TF	TF_mordern_locus_tag	funclass_name	num_targets-direct	total_targets-direct	direct_pval	direct_adj_pval	num_targets-neighborhood	total_targets-neighborhood	arcog_class_total-neighborhood	pval	adj_pval	lowest_adj_pval	publication	function.note	function.known	recapitulated?
VNG0016H	VNG_RS00060	Defense mechanisms	1	1	0.0254379	0.0254379	1	1	61	0.0254379	0.0254379	0.0254379			0	NA
VNG0101G	VNG_RS00395	Translation, ribosomal structure and biogenesis	20	74	6.37846e-08	1.14812e-06	32	148	169	2.2385792293374515e-9	4.9248743045423936e-8	4.92487e-08	10.1186/1471-2164-13-351, https://journals.asm.org/doi/10.1128/msystems.00032-17	CspD1, possible oxygen responsive TF that works with RosR, hypothesized to regulate ribosome biogenesis genes.	1	1
VNG0147C	VNG_RS00605	Defense mechanisms	1	1	0.0254379	0.0254379	7	248	61	0.4461848563114019	0.9996596840434031	0.0254379	10.1093/nar/gkab1175, https://genome.cshlp.org/content/16/7/841	putative metal-responsive regulator of ZntA transporter	1	1
VNG0147C	VNG_RS00605	Cell motility	NA	NA	NA	NA	15	248	57	4.399072717858783e-4	0.00483898	0.00483898
VNG0147C	VNG_RS00605	Translation, ribosomal structure and biogenesis	NA	NA	NA	NA	36	248	169	9.343554871070635e-6	2.0555820716355397e-4	0.000205558
VNG0194H	VNG_RS00795	Cell motility	15	247	0.000420777	0.00462855	20	502	57	0.00878899	0.0966788	0.00462855	10.1371/journal.pgen.1004912, 10.1128/mbio.01007-20	CdrS cell division regulator. Also implicated in oxidative stress resistance via regulation by RosR	1	0
VNG0194H	VNG_RS00795	Translation, ribosomal structure and biogenesis	36	247	8.48847e-06	0.000186746	59	502	169	8.787421212626006e-6	1.9332326667777212e-4	0.000186746
VNG0195H	VNG_RS00800	Cell motility	1	67	0.804987	0.967331	18	399	57	0.0036203	0.0398234	0.0398234	10.1128/mbio.01007-20	CdrL, putative role in cell division	1	0
VNG0195H	VNG_RS00800	Translation, ribosomal structure and biogenesis	12	67	0.00199087	0.0378265	60	399	169	4.665222529806092e-10	1.0263489565573403e-8	1.02635e-08
VNG0320H	VNG_RS01270	Energy production and conversion	17	65	1.51758e-08	2.42812e-07	20	190	127	0.00180957	0.0398105	2.42812e-07			0	NA
VNG0451G	VNG_RS01755	Inorganic ion transport and metabolism	9	29	3.24823e-06	2.92341e-05	15	149	111	0.00291916	0.058383203855640116	2.92341e-05			0	NA
VNG0458G	VNG_RS01780	Inorganic ion transport and metabolism	3	10	0.00912799	0.0514191	9	36	111	2.3218286736096957e-5	3.0183772756926043e-4	0.000301838			0	NA
VNG0471C	VNG_RS01835	Cell motility	NA	NA	NA	NA	15	252	57	5.241572254025993e-4	0.00576573	0.00576573
VNG0471C	VNG_RS01835	Translation, ribosomal structure and biogenesis	NA	NA	NA	NA	36	252	169	1.3621317322738734e-5	2.9966898110025215e-4	0.000299669
VNG0511H	VNG_RS02000	Function unknown	3	3	0.0113068	0.0113068	3	5	539	0.0785044	0.2122315367203338	0.0113068			0	NA
VNG0536G	VNG_RS02095	Amino acid transport and metabolism	7	40	0.0109408	0.0656447	26	244	151	0.00407531	0.0448285	0.0448285
VNG0536G	VNG_RS02095	Inorganic ion transport and metabolism	4	40	0.110872	0.332616	21	244	111	0.0030864	0.0448285	0.0448285	10.1093/nar/gkx662	SirR - regulates genes involved in metal homeostasis, esp Mn	1	1
VNG0536G	VNG_RS02095	Nucleotide transport and metabolism	8	40	1.42839e-05	0.000171406	10	244	71	0.17930535033107764	0.6730861352388001	0.000171406
VNG0703H	VNG_RS02760	Cell motility	2	20	0.0802558	0.294271	16	266	57	2.854322450044122e-4	0.00313975	0.00313975			0	NA
VNG0703H	VNG_RS02760	Translation, ribosomal structure and biogenesis	NA	NA	NA	NA	36	266	169	4.688601539159194e-5	0.00103149	0.00103149			0	NA
VNG0826C	VNG_RS03240	Energy production and conversion	9	27	5.15144e-06	6.18173e-05	10	122	127	0.10776259792907004	0.9907463255201644	6.18173e-05	https://journals.asm.org/doi/10.1128/jb.187.5.1659-1667.2005	dmsR - regulator of DMSO reductase under anaerobic conditions	1	1
VNG1096H	VNG_RS04280	Function unknown	5	7	0.00788053	0.0236416	5	7	539	0.00788053	0.023641576507140216	0.0236416			0	NA
VNG1123G	NA	Energy production and conversion	2	31	0.495267	0.826098	33	351	127	4.085235244619421e-4	0.00449376	0.00449376	10.1186/s12918-014-0122-2	Trh7, may respond to amino acids	1	0
VNG1123G	NA	Translation, ribosomal structure and biogenesis	2	31	0.654159	0.826098	41	351	169	4.018459092453418e-4	0.00449376	0.00449376
VNG1123G	NA	Cell motility	NA	NA	NA	NA	16	351	57	0.00586348	0.0429989	0.0429989
VNG1351G	VNG_RS05270	Lipid transport and metabolism	2	6	0.0101166	0.0404665	2	6	65	0.010116622646669548	0.0404665	0.0404665	10.1186/s12918-014-0122-2	Trh6, may respond to amino acids	1	0
VNG1426H	VNG_RS05555	Cell cycle control, cell division, chromosome partitioning	2	14	0.0051154	0.0409232	2	23	19	0.013630542944762425	0.1635665153371491	0.0409232			0	NA
VNG1464G	VNG_RS05700	Translation, ribosomal structure and biogenesis	NA	NA	NA	NA	20	84	169	6.231056652851893e-7	1.1839007640418598e-5	1.1839e-05	https://www.pnas.org/doi/pdf/10.1073/pnas.91.12.5475, https://www.pnas.org/doi/10.1073/pnas.051632498?url_ver=Z39.88-2003&rfr_id=ori:rid:crossref.org&rfr_dat=cr_pub%20%200pubmed	bat, activator of bacteriorhopsin under low oxygen	1	0
VNG1490H	VNG_RS05805	Energy production and conversion	2	28	0.441724	0.717801	9	46	127	5.122184233793291e-4	0.00768328	0.00768328			0	NA
VNG1776G	VNG_RS06890	Coenzyme transport and metabolism	3	9	0.00550043	0.038503	3	23	104	0.0747844	0.4487061628460357	0.038503			0	NA
VNG1836G	VNG_RS07115	Translation, ribosomal structure and biogenesis	6	29	0.0136369	0.17728	52	418	169	7.212958472923075e-6	1.5868508640430763e-4	0.000158685	https://journals.asm.org/doi/10.1128/msystems.00032-17#figS2	cspD2, possible oxidative stress regulator (slow growth phenotype in TF knockout mutant)	1	0
VNG1843C	VNG_RS07145	Coenzyme transport and metabolism	1	1	0.0433695	0.0433695	1	1	104	0.043369474562135135	0.043369474562135135	0.0433695			0	NA
VNG1903C	VNG_RS07385	Carbohydrate transport and metabolism	3	11	0.00097926	0.0027889	4	199	46	0.5388112604440201	0.9989210881701295	0.0027889			0	NA
VNG1903C	VNG_RS07385	Inorganic ion transport and metabolism	4	11	0.00111556	0.0027889	17	199	111	0.00854804	0.18805698693222145	0.0027889
VNG1925H	VNG_RS07480	Translation, ribosomal structure and biogenesis	19	188	0.0646111	0.370705	57	548	169	5.332238567699305e-4	0.0117309	0.0117309			0	NA
VNG2094G	VNG_RS08105	Energy production and conversion	5	13	0.000351745	0.00246221	5	13	127	3.517445337282799e-4	0.00246221	0.00246221	10.1186/s12918-014-0122-2, https://journals.asm.org/doi/10.1128/msystems.00032-17	Trh4. knockout mproves growth in peroxide and low salt	1	0
VNG2268H	VNG_RS08840	Translation, ribosomal structure and biogenesis	6	20	0.00189182	0.0245937	6	20	169	0.00189182	0.0245937	0.0245937			0	NA
VNG2445C	VNG_RS09565	Energy production and conversion	NA	NA	NA	NA	17	82	127	6.104033576995063e-7	1.159766379629062e-5	1.15977e-05
VNG2614H	VNG_RS10230	Amino acid transport and metabolism	6	23	0.00232656	0.0255921	6	23	151	0.00232656	0.025592129016484638	0.0255921			0	NA
VNG5183G	VNG_RS12865	Inorganic ion transport and metabolism	1	11	0.406935	0.523203	10	38	111	4.777811825848771e-6	6.211155373603402e-5	6.21116e-05			0	NA
VNG6168H	VNG_RS11150	Function unknown	7	12	0.00760954	0.0304381	7	12	539	0.00760954	0.030438147693149224	0.0304381			0	NA
VNG6239G	VNG_RS11385	Secondary metabolites biosynthesis, transport and catabolism	3	6	0.000135528	0.000406583	3	6	47	1.3552774879125362e-4	4.065832463737609e-4	0.000406583	https://link.springer.com/article/10.1007/s00203-008-0362-x	GvpE, oxygen-dependent transcriptional regulator of gas vesicle biogenesis (transport required for activity)	1	1
VNG6318G	VNG_RS11640	Defense mechanisms	1	1	0.0254379	0.0254379	1	1	61	0.0254379	0.0254379	0.0254379	10.3389/fmicb.2020.00535, https://www.pnas.org/doi/10.1073/pnas.192558999	arcR - arginine catabolic regulator. Involved in energy production under anaerobic conditions and stress defense (acid stress)	1	1
VNG6373G	VNG_RS11855	no_arcog	3	12	0.00826267	0.0413134	3	12	88	0.00826267	0.0413134	0.0413134			0	NA

### Sheet: hvo_arcog_enrichment
TF	TF_old_locus_tag	funclass_name	num_targets-direct	total_targets-direct	direct_pval	direct_adj_pval	num_targets-propagated	total_targets-propagated	class_total-propagated	propagated_pval	propagated_adj_pval		lowest_adj_pval	publication	function.note	function.known	recapitulated?
HVO_RS05515	HVO_0166	Defense mechanisms	4	50	0.0379957	0.277905	14	249	102	0.00401653	0.040050873275568055		0.0400509			0	NA
HVO_RS05515	HVO_0166	Function unknown	14	50	0.132046	0.422547	68	249	821	0.00546148	0.040050873275568055		0.0400509
HVO_RS05515	HVO_0166	Mobilome: prophages, transposons	7	50	0.00071271	0.0114034	8	249	122	0.4984106327397141	0.9963584223844791		0.0114034
HVO_RS05515	HVO_0166	Posttranslational modification, protein turnover, chaperones	2	50	0.469278	0.834272	17	249	125	0.00173935	0.0382657		0.0382657
HVO_RS05575	HVO_0179	Coenzyme transport and metabolism	3	32	0.114107	0.543137	24	301	148	2.3669465346474309e-4	0.00497059		0.00497059			0	NA
HVO_RS05575	HVO_0179	Nucleotide transport and metabolism	1	32	0.495889	0.694244	14	301	84	0.00367005	0.0192678		0.0192678
HVO_RS05575	HVO_0179	Translation, ribosomal structure and biogenesis	2	32	0.453298	0.694244	26	301	189	0.00175666	0.012296625709676224		0.0122966
HVO_RS05575	HVO_0179	Inorganic ion transport and metabolism	NA	NA	NA	NA	25	301	169	7.441465786932876e-4	0.00781354		0.00781354
HVO_RS06645	HVO_0403	Amino acid transport and metabolism	7	77	0.543482	0.860513	61	462	357	8.00841996844722e-4	0.00453946		0.00453946			0	NA
HVO_RS06645	HVO_0403	Carbohydrate transport and metabolism	5	77	0.202697	0.47976	40	462	162	1.5567296220265762e-6	3.424805168458468e-5		3.42481e-05
HVO_RS06645	HVO_0403	Energy production and conversion	2	77	0.913628	0.964385	41	462	205	2.4423182912929915e-4	0.00268655		0.00268655
HVO_RS06645	HVO_0403	Lipid transport and metabolism	4	77	0.107336	0.47976	22	462	94	8.253562578983676e-4	0.00453946		0.00453946
HVO_RS06645	HVO_0403	Translation, ribosomal structure and biogenesis	12	77	0.000223831	0.00425278	24	462	189	0.3486502902500355	0.9587882981875977		0.00425278
HVO_RS06725	HVO_0422	no_arcog	3	21	0.297185	0.698496	19	94	362	6.169566568525336e-4	0.012339133137050672		0.0123391			0	NA
HVO_RS07065	HVO_0488	Signal transduction mechanisms	10	65	1.09525e-05	0.000186192	17	331	113	0.011094845174543035	0.24408659383994677		0.000186192			0	NA
HVO_RS07085	HVO_0493	Amino acid transport and metabolism	5	58	0.604809	0.941648	46	305	357	2.0272467742014813e-4	0.00425722		0.00425722			0	NA
HVO_RS07105	HVO_0497	Translation, ribosomal structure and biogenesis	4	15	0.00444187	0.035535	8	95	189	0.0798318	0.5906919852026122		0.035535			0	NA
HVO_RS07105	HVO_0497	Cell motility	NA	NA	NA	NA	12	95	86	6.02050434795761e-7	1.0836907826323698e-5		1.08369e-05
HVO_RS07110	HVO_0498	Cell motility	12	80	8.62953e-08	1.38072e-06	14	188	86	3.807755051390786e-5	7.996285607920651e-4		1.38072e-06			0	NA
HVO_RS07220	HVO_0520	Amino acid transport and metabolism	5	43	0.341111	0.759314	37	132	357	8.913984225842324e-11	1.7827968451684648e-9		1.7828e-09	https://journals.asm.org/doi/10.1128/mbio.03449-22	HstA, histone-like regulator. Slight growth defect in rich medium. Function unclear	0	NA
HVO_RS07290	HVO_0538	Inorganic ion transport and metabolism	14	36	6.06559e-11	7.88526e-10	15	51	169	1.1844412596848123e-9	1.658217763558737e-8		7.88526e-10	https://academic.oup.com/nar/article/52/1/125/7442532?login=false	Idr, metal-dependent regulator DtxR family	1	1
HVO_RS07290	HVO_0538	Secondary metabolites biosynthesis, transport and catabolism	3	36	0.0155993	0.101395	4	51	59	0.00646848	0.0452794		0.0452794
HVO_RS07325	HVO_0545	Amino acid transport and metabolism	1	27	0.921514	0.982948	49	280	357	1.9089269600274884e-6	2.099819656030237e-5		2.09982e-05			0	NA
HVO_RS07325	HVO_0545	Energy production and conversion	1	27	0.761138	0.936785	25	280	205	0.00419657	0.023081142789509724		0.0230811
HVO_RS07325	HVO_0545	Translation, ribosomal structure and biogenesis	6	27	0.00135449	0.0216719	9	280	189	0.9254106357393861	0.9997020947206383		0.0216719
HVO_RS07325	HVO_0545	Carbohydrate transport and metabolism	NA	NA	NA	NA	30	280	162	5.198065052790753e-7	1.1435743116139656e-5		1.14357e-05
HVO_RS07325	HVO_0545	Lipid transport and metabolism	NA	NA	NA	NA	18	280	94	6.923919275999128e-5	5.07754080239936e-4		0.000507754
HVO_RS07430	HVO_0568	Cell motility	4	23	0.00131261	0.0157514	4	38	86	0.00855618	0.12834265648272372		0.0157514	10.3390/life6040041	Motility defect in transposon mutant	1	1
HVO_RS07470	HVO_0576	Mobilome: prophages, transposons	18	62	9.5694e-14	1.33972e-12	30	164	122	2.46614937220741e-16	4.685683807194079e-15		4.68568e-15			0	NA
HVO_RS07500	HVO_0582	no_arcog	10	59	0.0378217	0.378217	25	125	362	1.0457137389734487e-4	0.002196		0.002196	10.1128/mbio.01416-21; 10.1128/mbio.01007-20	CdrS, cell division	1	0
HVO_RS07505	HVO_0583	Amino acid transport and metabolism	6	66	0.549145	0.920313	51	354	357	2.8909517041779675e-4	0.00318005		0.00318005	https://journals.asm.org/doi/10.1128/mbio.01007-20	CdrL, putative function in cell division	1	0
HVO_RS07505	HVO_0583	Nucleotide transport and metabolism	2	66	0.408022	0.86138	19	354	84	9.821090476945032e-5	0.00216064		0.00216064
HVO_RS07610	HVO_0605	Amino acid transport and metabolism	4	30	0.279801	0.672357	74	479	357	5.958673916221468e-7	6.554541307843615e-6		6.55454e-06			0	NA
HVO_RS07610	HVO_0605	Carbohydrate transport and metabolism	2	30	0.346638	0.672357	42	479	162	5.487064452749508e-7	6.554541307843615e-6		6.55454e-06
HVO_RS07610	HVO_0605	Secondary metabolites biosynthesis, transport and catabolism	1	30	0.362038	0.672357	15	479	59	0.00330036	0.018152		0.018152
HVO_RS07610	HVO_0605	Lipid transport and metabolism	NA	NA	NA	NA	27	479	94	8.215897407907973e-6	6.0249914324658464e-5		6.02499e-05
HVO_RS07885	HVO_0662	Coenzyme transport and metabolism	21	270	0.00084182	0.00883911	33	473	148	1.9077828726661212e-4	0.00139904		0.00139904	https://journals.asm.org/doi/10.1128/jb.00810-16	ThiR, metabolic regulator (thiamin biosynthesis)	1	1
HVO_RS07885	HVO_0662	Inorganic ion transport and metabolism	25	270	0.000137737	0.00289247	34	473	169	0.00113719	0.00625452		0.00289247
HVO_RS07885	HVO_0662	Nucleotide transport and metabolism	13	270	0.00383366	0.0201267	26	473	84	2.0590662648022426e-6	4.529945782564934e-5		4.52995e-05
HVO_RS07885	HVO_0662	Translation, ribosomal structure and biogenesis	24	270	0.00180668	0.0126468	40	473	189	1.3632197418823863e-4	0.00139904		0.00139904
HVO_RS08205	HVO_0730	Cell motility	2	7	0.00902344	0.0360938	2	7	86	0.00902344	0.0360938		0.0360938	https://www.molbiolcell.org/doi/10.1091/mbc.E24-11-0505	RosR, motility activator	1	1
HVO_RS08400	HVO_0772	Amino acid transport and metabolism	36	153	2.93851e-08	6.17087e-07	59	451	357	0.00124801	0.0137281		6.17087e-07
HVO_RS08400	HVO_0772	Nucleotide transport and metabolism	13	153	1.40797e-05	0.000147836	22	451	84	1.0421384447126562e-4	0.0022927		0.000147836	10.3389/fmicb.2025.1697018	HVO_0772 is strongly induced by low salt. Deletion strain shows a growth defect in low salt. Result of deletion on global transcription not known. Function not "known"	0	NA
HVO_RS08775	HVO_0852	Amino acid transport and metabolism	12	57	0.0038624	0.0540736	47	237	357	6.766518994523795e-8	1.420968988849997e-6		1.42097e-06
HVO_RS08775	HVO_0852	Nucleotide transport and metabolism	3	57	0.117881	0.330067	17	237	84	5.855856363247951e-6	6.148649181410348e-5		6.14865e-05
HVO_RS08835	HVO_0863	Coenzyme transport and metabolism	4	17	0.00298739	0.0298739	5	63	148	0.0832675	0.44409359976857044		0.0298739	https://academic.oup.com/nar/article/52/1/125/7442532?login=false	TroR, iron/metal-dependent regulator DtxR family	1	1
HVO_RS08835	HVO_0863	Inorganic ion transport and metabolism	1	17	0.5223	0.652875	17	63	169	3.9146219940166246e-10	6.263395190426599e-9		6.2634e-09
HVO_RS09305	HVO_0962	Translation, ribosomal structure and biogenesis	4	50	0.211537	0.776183	50	642	189	1.4005909554031077e-4	0.0030813		0.0030813			0	NA
HVO_RS09835	HVO_1070	Nucleotide transport and metabolism	1	13	0.242393	0.32598	15	210	84	2.3810976270482916e-5	5.238414779506241e-4		0.000523841			0	NA
HVO_RS09895	HVO_1082	Lipid transport and metabolism	4	25	0.00251871	0.0277058	4	56	94	0.042056862661036365	0.8411372532207273		0.0277058	https://onlinelibrary.wiley.com/doi/10.1111/mmi.15114	GfcR, metabolic regulator	1	0
HVO_RS10065	HVO_1116	no_arcog	8	20	0.000204492	0.00163593	13	83	362	0.035032	0.19851452030243888		0.00163593			0	NA
HVO_RS10065	HVO_1116	Signal transduction mechanisms	NA	NA	NA	NA	11	83	113	1.706622311950298e-5	2.901257930315507e-4		0.000290126
HVO_RS10185	HVO_1141	no_arcog	11	51	0.00511605	0.0665086	30	173	362	3.2725784468759316e-4	0.0062179		0.0062179			0	NA
HVO_RS10375	HVO_1181	Nucleotide transport and metabolism	1	6	0.120151	0.404142	17	204	84	7.19930916011921e-7	7.559274618125171e-6		7.55927e-06			0	NA
HVO_RS10375	HVO_1181	Amino acid transport and metabolism	NA	NA	NA	NA	45	204	357	4.234030136689895e-9	8.891463287048781e-8		8.89146e-08
HVO_RS10510	HVO_1209	Nucleotide transport and metabolism	2	21	0.0712856	0.41054	17	256	84	1.6520353760359254e-5	3.4692742896754434e-4		0.000346927			0	NA
HVO_RS10510	HVO_1209	Amino acid transport and metabolism	NA	NA	NA	NA	39	256	357	5.196595967437649e-4	0.00545643		0.00545643
HVO_RS10510	HVO_1209	Cell motility	NA	NA	NA	NA	13	256	86	0.00297722	0.020840531324219373		0.0208405
HVO_RS10625	HVO_1233	Amino acid transport and metabolism	11	46	0.00193679	0.0309886	13	62	357	0.00277731	0.044437		0.0309886			0	NA
HVO_RS20130	HVO_1299	Inorganic ion transport and metabolism	1	33	0.762373	0.917655	52	838	169	0.00155936	0.017152986742471635		0.017153			0	NA
HVO_RS20130	HVO_1299	Nucleotide transport and metabolism	NA	NA	NA	NA	32	838	84	2.2743827224721474e-4	0.00500364		0.00500364
HVO_RS10975	HVO_1303	Coenzyme transport and metabolism	7	103	0.0869161	0.398072	32	479	148	5.400161592977342e-4	0.00396012		0.00396012			0	NA
HVO_RS10975	HVO_1303	Inorganic ion transport and metabolism	5	103	0.44571	0.972893	37	479	169	1.5280701211489064e-4	0.00168088		0.00168088
HVO_RS10975	HVO_1303	Nucleotide transport and metabolism	12	103	1.12938e-06	2.3717e-05	28	479	84	1.9026324142776473e-7	4.185791311410824e-6		4.18579e-06
HVO_RS10975	HVO_1303	Translation, ribosomal structure and biogenesis	9	103	0.0540803	0.398072	36	479	189	0.00283246	0.015578506122248542		0.0155785
HVO_RS11110	HVO_1331	Cell motility	1	14	0.263745	0.589001	14	157	86	4.74767870043551e-6	9.49535740087102e-5		9.49536e-05			0	NA
HVO_RS11205	HVO_1350	Function unknown	15	32	0.000746628	0.00746628	110	369	821	7.011860675486079e-6	1.5426093486069372e-4		0.000154261			0	NA
HVO_RS11205	HVO_1350	Inorganic ion transport and metabolism	NA	NA	NA	NA	30	369	169	3.005717053411616e-4	0.00330629		0.00330629
HVO_RS11255	HVO_1360	Function unknown	47	154	0.0020035	0.0400699	115	475	821	0.0240089	0.2520936289896841		0.0400699			0	NA
HVO_RS11945	HVO_1501	Amino acid transport and metabolism	9	20	2.32915e-05	0.000209623	24	235	357	0.27715277882963013	0.7621701417814829		0.000209623	https://journals.asm.org/doi/10.1128/jb.00244-18	GlpR, regulator of glycerol and glucose metabolism	1	1
HVO_RS11945	HVO_1501	Posttranslational modification, protein turnover, chaperones	1	20	0.472413	0.70862	17	235	125	9.143667686845788e-4	0.020116068911060735		0.0201161
HVO_RS12155	HVO_1552	Function unknown	34	120	0.0253886	0.235149	126	484	821	0.00128299	0.0189526		0.0189526
HVO_RS12155	HVO_1552	Posttranslational modification, protein turnover, chaperones	8	120	0.0335927	0.235149	27	484	125	0.00172296	0.0189526		0.0189526
HVO_RS12280	HVO_1577	Amino acid transport and metabolism	NA	NA	NA	NA	45	302	357	3.16956054803544e-4	0.00348652		0.00348652			0	NA
HVO_RS12280	HVO_1577	Nucleotide transport and metabolism	NA	NA	NA	NA	19	302	84	1.0470813574026134e-5	2.3035789862857497e-4		0.000230358
HVO_RS12875	HVO_1700	Nucleotide transport and metabolism	5	47	0.00283481	0.045357	5	70	84	0.015338	0.13037285439081944		0.045357
HVO_RS13195	HVO_1766	Transcription	7	28	0.0026361	0.026361	15	112	281	0.0112566	0.11819432107314501		0.026361	https://academic.oup.com/nar/article/52/1/125/7442532	ArsR family putative metal responsive regulator that suppresses ∆troR lethality	1	0
HVO_RS13950	HVO_1930A	Carbohydrate transport and metabolism	12	112	0.00175503	0.0368556	25	427	162	0.037042202584222465	0.40746422842644714		0.0368556			0	NA
HVO_RS14265	HVO_1992	no_arcog	14	57	0.000416226	0.00707584	38	209	362	1.6987454622546818e-5	3.5673654707348316e-4		0.000356737			0	NA
HVO_RS14355	HVO_2010	Translation, ribosomal structure and biogenesis	1	12	0.442532	0.705217	12	77	189	2.2383063510259777e-4	0.00425278		0.00425278			0	NA
HVO_RS14460	HVO_2029	Translation, ribosomal structure and biogenesis	5	23	0.00381923	0.0458308	8	150	189	0.41969714463014185	0.8012400033848163		0.0458308			0	NA
HVO_RS14485	HVO_2035	Cell wall/membrane/envelope biogenesis	2	8	0.0203224	0.0406447	2	8	114	0.0203224	0.0406447		0.0406447
HVO_RS14485	HVO_2035	General function prediction only	4	8	0.00245053	0.00980212	4	8	329	0.00245053	0.00980212		0.00980212
HVO_RS14635	HVO_2067	Cell wall/membrane/envelope biogenesis	4	33	0.0137435	0.0893331	8	64	114	4.097941998970416e-4	0.0069665		0.0069665			0	NA
HVO_RS14635	HVO_2067	Defense mechanisms	4	33	0.00938467	0.0893331	6	64	102	0.00549191	0.0466812		0.0466812
HVO_RS14830	HVO_2108	Transcription	1	10	0.519376	0.519376	8	38	281	0.00421731	0.0347061		0.0347061			0	NA
HVO_RS14830	HVO_2108	no_arcog	2	10	0.228826	0.449669	9	38	362	0.00578434	0.0347061		0.0347061
HVO_RS14840	HVO_2110	Carbohydrate transport and metabolism	4	16	0.00327356	0.0261885	6	81	162	0.11013556512615494	0.44054226050461975		0.0261885			0	NA
HVO_RS14840	HVO_2110	Lipid transport and metabolism	NA	NA	NA	NA	12	81	94	2.7281610983358826e-7	4.365057757337412e-6		4.36506e-06
HVO_RS15045	HVO_2152	no_arcog	21	73	9.86936e-07	1.77648e-05	34	132	362	8.965084809429136e-9	1.793016961885827e-7		1.79302e-07			0	NA
HVO_RS15255	HVO_2194	Translation, ribosomal structure and biogenesis	11	43	3.12404e-06	4.06125e-05	12	62	189	2.4646269996738665e-5	4.189865899445573e-4		4.06125e-05			1	1
HVO_RS15450	HVO_2236	Cell wall/membrane/envelope biogenesis	4	32	0.0123445	0.148135	8	64	114	4.097941998970416e-4	0.0069665		0.0069665			0	NA
HVO_RS15450	HVO_2236	Defense mechanisms	2	32	0.197121	0.297219	6	64	102	0.00549191	0.0466812		0.0466812
HVO_RS15835	HVO_2313	Coenzyme transport and metabolism	5	21	0.000832761	0.00749485	14	248	148	0.0747615	0.29904613305475575		0.00749485			0	NA
HVO_RS15835	HVO_2313	Signal transduction mechanisms	1	21	0.454524	0.673549	18	248	113	1.7040347738485933e-4	0.00340807		0.00340807
HVO_RS16010	HVO_2349	Posttranslational modification, protein turnover, chaperones	2	19	0.118208	0.710573	20	290	125	5.809166646370182e-4	0.012780166622014399		0.0127802
HVO_RS16130	HVO_2374	Lipid transport and metabolism	NA	NA	NA	NA	11	91	94	7.0125771527929555e-6	1.262263887502732e-4		0.000126226			1	1
HVO_RS16155	HVO_2379	Posttranslational modification, protein turnover, chaperones	15	204	0.00158129	0.0332071	30	519	125	4.902981700314553e-4	0.010786559740692016		0.0107866			0	NA
HVO_RS16315	HVO_2412	Translation, ribosomal structure and biogenesis	11	66	0.000223333	0.00379665	28	264	189	3.46479759385193e-5	7.622554706474246e-4		0.000762255			0	NA
HVO_RS16795	HVO_2507	Inorganic ion transport and metabolism	NA	NA	NA	NA	14	139	169	0.00202791	0.042586082164857195		0.0425861			0	NA
HVO_RS17650	HVO_2681	Cell motility	1	19	0.340183	0.680367	15	199	86	1.6730506970588263e-5	3.513406463823535e-4		0.000351341			0	NA
HVO_RS17680	HVO_2688	Carbohydrate transport and metabolism	4	11	0.00069632	0.00487424	4	11	162	6.963198719700083e-4	0.00487424		0.00487424			1	1
HVO_RS18350	HVO_2823	no_arcog	25	41	1.1185e-16	1.00665e-15	28	58	362	5.882996301607176e-15	6.471295931767893e-14		1.00665e-15			0	NA
HVO_RS18395	HVO_2833	no_arcog	1	16	0.783028	0.838958	15	73	362	0.00191805	0.038361		0.038361
HVO_RS18425	HVO_2838	Energy production and conversion	4	15	0.00594437	0.0475549	4	15	205	0.00594437	0.0475549		0.0475549			0	NA
HVO_RS18460	HVO_2845	Amino acid transport and metabolism	25	113	1.36884e-05	0.000232702	35	243	357	0.00274617	0.057669660650575626		0.000232702			0	NA
HVO_RS18570	HVO_2869	Function unknown	5	13	0.109779	0.568264	52	166	821	6.009081490924134e-4	0.012018162981848268		0.0120182			0	NA
HVO_RS18570	HVO_2869	Inorganic ion transport and metabolism	1	13	0.431443	0.575257	15	166	169	0.0041013	0.041013		0.041013
HVO_RS19025	HVO_2962	no_arcog	9	26	0.000295802	0.00236641	18	74	362	7.301467183550903e-5	9.491907338616175e-4		0.000949191			0	NA
HVO_RS19070	HVO_2970	Coenzyme transport and metabolism	2	4	0.00783724	0.031349	24	285	148	1.0079929367247598e-4	0.00105839		0.00105839	https://journals.asm.org/doi/10.1128/mbio.00633-22	OxsR, oxidiative stress responsive regulator	1	1
HVO_RS19070	HVO_2970	Inorganic ion transport and metabolism	NA	NA	NA	NA	27	285	169	4.8013421458085556e-5	0.00100828		0.00100828
HVO_RS19070	HVO_2970	Nucleotide transport and metabolism	NA	NA	NA	NA	13	285	84	0.00607184	0.0318771		0.0318771
HVO_RS19070	HVO_2970	Translation, ribosomal structure and biogenesis	NA	NA	NA	NA	24	285	189	0.00371699	0.0260189		0.0260189
HVO_RS02040	HVO_A0036	Replication, recombination and repair	5	37	0.00960828	0.0480414	13	198	143	0.024245009078843863	0.17779673324485498		0.0480414			0	NA
HVO_RS02040	HVO_A0036	no_arcog	10	37	0.00126318	0.0126318	26	198	362	0.033267756745618604	0.18297266210090232		0.0126318
HVO_RS02040	HVO_A0036	Nucleotide transport and metabolism	NA	NA	NA	NA	13	198	84	2.1030988696314035e-4	0.00462682		0.00462682
HVO_RS02245	HVO_A0082	Replication, recombination and repair	1	5	0.167194	0.417986	23	305	143	4.377731052839799e-4	0.0048155		0.0048155			0	NA
HVO_RS02245	HVO_A0082	Translation, ribosomal structure and biogenesis	NA	NA	NA	NA	34	305	189	1.3850954250512024e-6	3.0472099351126453e-5		3.04721e-05
HVO_RS02300	HVO_A0093	Cell wall/membrane/envelope biogenesis	2	6	0.0113029	0.0226059	5	53	114	0.016927168418791463	0.12695376314093598		0.0226059			0	NA
HVO_RS02300	HVO_A0093	Lipid transport and metabolism	2	6	0.00777503	0.0226059	4	53	94	0.0353546	0.17677279045620975		0.0226059
HVO_RS02405	HVO_A0118	Transcription	3	7	0.00983031	0.0491516	4	14	281	0.0138027	0.12422457523494287		0.0491516			0	NA
HVO_RS02465	HVO_A0135	Defense mechanisms	1	7	0.166217	0.487113	5	39	102	0.00288053	0.040327453997410466		0.0403275			0	NA
HVO_RS02530	HVO_A0150	Mobilome: prophages, transposons	9	38	1.36419e-06	1.63703e-05	27	215	122	1.1549374107739898e-10	2.4253685626253787e-9		2.42537e-09			0	NA
HVO_RS02585	HVO_A0161	Nucleotide transport and metabolism	7	91	0.0027971	0.017715	7	119	84	0.012056344591494303	0.0763568		0.017715			0	NA
HVO_RS02585	HVO_A0161	Replication, recombination and repair	11	91	0.000349236	0.00331774	12	119	143	0.00100676	0.00956418		0.00331774
HVO_RS02585	HVO_A0161	Translation, ribosomal structure and biogenesis	28	91	2.04571e-16	3.88685e-15	30	119	189	6.891699688744128e-15	1.3094229408613843e-13		3.88685e-15
HVO_RS02855	HVO_A0226	Carbohydrate transport and metabolism	9	80	0.00473779	0.037481	12	179	162	0.058725565131177423	0.27796765957686126		0.037481			0	NA
HVO_RS02855	HVO_A0226	Inorganic ion transport and metabolism	9	80	0.00624684	0.037481	12	179	169	0.0758094	0.27796765957686126		0.037481
HVO_RS02855	HVO_A0226	Nucleotide transport and metabolism	7	80	0.00132305	0.023815	15	179	84	3.3453664955890753e-6	7.359806290295965e-5		7.35981e-05
HVO_RS02940	HVO_A0245	Defense mechanisms	4	11	0.000116661	0.000816624	5	52	102	0.0100038	0.15005711393382734		0.000816624			0	NA
HVO_RS02955	HVO_A0249	Amino acid transport and metabolism	2	16	0.427181	0.661689	11	36	357	1.9796221403472057e-4	0.00277147		0.00277147			0	NA
HVO_RS02970	HVO_A0253	Mobilome: prophages, transposons	2	9	0.0291121	0.136732	8	71	122	0.00130197	0.011066712891292073		0.0110667			0	NA
HVO_RS02970	HVO_A0253	no_arcog	2	9	0.194099	0.364811	16	71	362	4.6944418424116487e-4	0.00798055		0.00798055
HVO_RS03020	HVO_A0266	Carbohydrate transport and metabolism	4	20	0.00767529	0.0767529	12	109	162	0.00138429	0.022148696008083224		0.0221487			0	NA
HVO_RS03020	HVO_A0266	General function prediction only	4	20	0.0771518	0.192879	18	109	329	0.00313629	0.025090334166207432		0.0250903
HVO_RS03090	HVO_A0280	General function prediction only	11	48	0.00144165	0.0216248	19	120	329	0.0039603	0.0376229		0.0216248			0	NA
HVO_RS03090	HVO_A0280	Lipid transport and metabolism	3	48	0.103057	0.772102	9	120	94	0.00186944	0.0355193		0.0355193
HVO_RS03230	HVO_A0307	Carbohydrate transport and metabolism	8	32	2.88229e-05	0.000288229	11	55	162	9.107551844491174e-6	1.2750572582287644e-4		0.000127506			0	NA
HVO_RS03230	HVO_A0307	General function prediction only	7	32	0.0136197	0.0680984	13	55	329	3.9296955790945053e-4	0.00275079		0.00275079
HVO_RS03250	HVO_A0312	Function unknown	17	81	0.511684	0.886021	89	335	821	0.00371916	0.0371916		0.0371916			0	NA
HVO_RS03250	HVO_A0312	Mobilome: prophages, transposons	3	81	0.454613	0.886021	26	335	122	5.848523244729284e-6	1.1697046489458569e-4		0.00011697
HVO_RS03610	HVO_A0394	Amino acid transport and metabolism	2	57	0.969546	0.969546	100	669	357	1.705961247988645e-8	3.7531147455750194e-7		3.75311e-07			0	NA
HVO_RS03610	HVO_A0394	Carbohydrate transport and metabolism	2	57	0.681864	0.969546	43	669	162	9.332375444626527e-4	0.010265612989089179		0.0102656
HVO_RS03610	HVO_A0394	Energy production and conversion	1	57	0.951909	0.969546	49	669	205	0.0047024	0.0344843		0.0344843
HVO_RS03645	HVO_A0401	Mobilome: prophages, transposons	NA	NA	NA	NA	11	132	122	0.00212495	0.044623986173238636		0.044624
HVO_RS04195	HVO_A0527	Lipid transport and metabolism	NA	NA	NA	NA	10	26	94	1.2887491654341373e-10	1.1598742488907237e-9		1.15987e-09
HVO_RS04280	HVO_A0545	Translation, ribosomal structure and biogenesis	2	25	0.334285	0.620459	36	154	189	1.3253358126154414e-16	2.783205206492427e-15		2.78321e-15			0	NA
HVO_RS04460	HVO_A0583	Amino acid transport and metabolism	9	20	2.32915e-05	0.000209623	55	231	357	2.377607599239115e-12	4.992975958402141e-11		4.99298e-11			0	NA
HVO_RS04460	HVO_A0583	Carbohydrate transport and metabolism	1	20	0.565129	0.847694	28	231	162	9.81150912308696e-8	1.030208457924131e-6		1.03021e-06
HVO_RS04460	HVO_A0583	General function prediction only	2	20	0.501223	0.847694	29	231	329	0.013529393051368126	0.047352875679788436		0.0473529
HVO_RS04460	HVO_A0583	Lipid transport and metabolism	1	20	0.380563	0.847694	18	231	94	4.902478143689502e-6	3.4317347005826515e-5		3.43173e-05
HVO_RS04460	HVO_A0583	Secondary metabolites biosynthesis, transport and catabolism	2	20	0.0345626	0.155532	11	231	59	4.625485726462884e-4	0.00242838		0.00242838
HVO_RS04460	HVO_A0583	Energy production and conversion	NA	NA	NA	NA	22	231	205	0.0032993	0.0138571		0.0138571
HVO_RS04520	HVO_A0596	Signal transduction mechanisms	1	39	0.676387	0.934022	12	149	113	9.131272067352085e-4	0.0191757		0.0191757			0	NA
HVO_RS04530	HVO_A0598	Replication, recombination and repair	1	1	0.0359116	0.0359116	1	4	143	0.13614065494955885	0.25385780090316246		0.0359116			0	NA
HVO_RS04600	HVO_A0615	Energy production and conversion	4	16	0.00761121	0.0380619	4	73	205	0.5234452387115966	0.9982626462361524		0.0380619			0	NA
HVO_RS04600	HVO_A0615	Signal transduction mechanisms	3	16	0.00951548	0.0380619	4	73	113	0.15182300781443364	0.5956648162488687		0.0380619
HVO_RS04605	HVO_A0616	Posttranslational modification, protein turnover, chaperones	6	26	0.000116621	0.00128283	8	39	125	2.046210688062639e-5	3.069316032093959e-4		0.000306932			0	NA
HVO_RS00190	HVO_B0040	Lipid transport and metabolism	10	18	1.24018e-12	6.20092e-12	12	54	94	2.231965939243958e-9	3.347948908865937e-8		6.20092e-12	https://enviromicro-journals.onlinelibrary.wiley.com/doi/10.1111/1462-2920.12603	XacR, metabolic regulator (xylose pathway)	1	0
HVO_RS00320	HVO_B0066	Amino acid transport and metabolism	2	39	0.877085	0.877085	35	138	357	5.715911444775253e-9	1.2003414034028033e-7		1.20034e-07			0	NA
HVO_RS00320	HVO_B0066	Coenzyme transport and metabolism	6	39	0.00281544	0.0394161	8	138	148	0.1395622340308041	0.7045663707266381		0.0394161
HVO_RS00350	HVO_B0073	Amino acid transport and metabolism	31	69	1.65475e-15	2.31665e-14	75	342	357	1.2437681597590353e-14	2.736289951469878e-13		2.31665e-14			0	NA
HVO_RS00350	HVO_B0073	Carbohydrate transport and metabolism	7	69	0.0209762	0.146833	30	342	162	3.2858831255498845e-5	3.6144714381048727e-4		0.000361447
HVO_RS00350	HVO_B0073	Lipid transport and metabolism	1	69	0.810388	0.946076	20	342	94	9.870486919988077e-5	7.238357074657923e-4		0.000723836
HVO_RS00490	HVO_B0101	General function prediction only	2	13	0.292451	0.524827	13	61	329	0.0011284	0.018054451711967227		0.0180545			0	NA
HVO_RS00550	HVO_B0114	Carbohydrate transport and metabolism	2	9	0.049067	0.147201	14	138	162	0.00125845	0.013213697112468168		0.0132137	https://onlinelibrary.wiley.com/doi/full/10.1111/mmi.14213	RchR, metabolic regulator (Rhamnose metabolism)	1	1
HVO_RS00550	HVO_B0114	Lipid transport and metabolism	2	9	0.0178181	0.106909	16	138	94	8.290572421446683e-8	1.7410202085038033e-6		1.74102e-06	https://onlinelibrary.wiley.com/doi/full/10.1111/mmi.14213	RchR, metabolic regulator (Rhamnose metabolism)
HVO_RS00730	HVO_B0151	Posttranslational modification, protein turnover, chaperones	NA	NA	NA	NA	17	242	125	0.00127081	0.026687014300822497		0.026687
HVO_RS00780	HVO_B0159	no_arcog	4	15	0.0409225	0.368303	31	190	362	7.785631818506062e-4	0.017128390000713336		0.0171284	https://journals.asm.org/doi/10.1128/jb.00833-15	NarO, Activator of denitrifying genes	1	0
HVO_RS00950	HVO_B0193	Amino acid transport and metabolism	2	15	0.39474	0.507523	35	239	357	0.00206023	0.043264898093901556		0.0432649			0	NA
HVO_RS00990	HVO_B0201	Amino acid transport and metabolism	46	212	4.90863e-09	1.03081e-07	87	456	357	3.752746607439789e-13	8.256042536367536e-12		8.25604e-12			0	NA
HVO_RS00990	HVO_B0201	Carbohydrate transport and metabolism	28	212	1.45768e-08	1.53056e-07	37	456	162	1.9721837401571604e-5	2.1694021141728764e-4		1.53056e-07
HVO_RS00990	HVO_B0201	Energy production and conversion	22	212	0.00108961	0.00572046	29	456	205	0.1300922170900982	0.47700479599702666		0.00572046
HVO_RS00990	HVO_B0201	General function prediction only	27	212	0.0141581	0.0495534	42	456	329	0.2415185981344887	0.7307688099506904		0.0495534
HVO_RS00990	HVO_B0201	Lipid transport and metabolism	17	212	6.36245e-06	4.45371e-05	23	456	94	2.624235793182589e-4	0.00192444		4.45371e-05
HVO_RS00990	HVO_B0201	Secondary metabolites biosynthesis, transport and catabolism	9	212	0.00355383	0.0149261	14	456	59	0.00556191	0.0305905		0.0149261
HVO_RS01240	HVO_B0255	Carbohydrate transport and metabolism	3	9	0.00463291	0.0416962	10	119	162	0.021895560049007463	0.2080078204655709		0.0416962
HVO_RS01530	HVO_B0319	Amino acid transport and metabolism	NA	NA	NA	NA	26	135	357	1.1641015341562025e-4	0.00197897		0.00197897
HVO_RS01745	HVO_B0361	Signal transduction mechanisms	6	54	0.00389158	0.0700485	16	148	113	2.9334146930182497e-6	6.160170855338324e-5		6.16017e-05	https://journals.asm.org/doi/10.1128/jb.00833-15, https://link.springer.com/article/10.1007/s00792-015-0794-6	DmsR, activator of DMSO reductase genes	1	0
HVO_RS01830	HVO_B0380	Coenzyme transport and metabolism	2	9	0.04161	0.145635	5	13	148	6.704779447150848e-5	4.693345613005593e-4		0.000469335			0	NA
HVO_RS01835	HVO_B0381	Coenzyme transport and metabolism	3	5	0.000476328	0.00142898	5	13	148	6.704779447150848e-5	4.693345613005593e-4		0.000469335			0	NA
HVO_RS19470	HVO_C0046	Mobilome: prophages, transposons	1	8	0.220544	0.592337	9	45	122	6.1870839952137895e-6	9.280625992820684e-5		9.28063e-05			0	NA
HVO_RS19590	HVO_C0076	Transcription	2	3	0.0141941	0.0283881	6	70	281	0.3727756708056546	0.8841389968815425		0.0283881			0	NA
HVO_RS19610	HVO_C0081	Mobilome: prophages, transposons	7	12	1.48954e-08	8.93723e-08	24	80	122	1.860675690814028e-18	2.6049459671396392e-17		2.60495e-17			0	NA
